# Cooperation shapes bacterial niche breadth evolution and patterns of diversification

**DOI:** 10.1101/2024.10.05.616009

**Authors:** Chunhui Hao, Naoki Konno, Makoto Ito, Laurence J. Belcher, Wataru Iwasaki, Stuart A. West

## Abstract

Bacteria exhibit varying niche breadths, with generalists thriving in diverse environments and specialists confined to specific habitats. This variability reflects the adaptability of bacteria to their environment and may influence their speciation and extinction rates. We used phylogenetic causal inference and diversification analysis techniques to investigate the influence of cooperation on bacterial niche breadth evolution and patterns of diversification across 25,785 species. We found: (1) a positive correlation between the proportion of genes for cooperation and niche breadth; (2) a decreased proportion of genes for cooperation promotes niche contraction; and (3) species with a higher proportion of genes for cooperation show increased speciation and extinction rates when their niche breadths are narrower. Our study highlights the role of genes for cooperation in shaping both niche breadth and diversification of bacteria, underscoring their critical function in maintaining the ecological versatility and diversity of bacteria.
