## Supplementary material for "Cooperation shapes bacterial niche breadth evolution and patterns of diversification": Supplmentary tables: TableS2.xlsx

### Sheet: Table S2a
Table S2. Results from statistical methods other than MCMCglmm analyses.
Table S2a. Permutation results for defining generalists.
Description: The p.value represents the difference in the number of species between the observed pattern and the expected pattern resulting from random permutations.
number_of_clusters	Observed_number_of_species	Expected_number_of_species	p.value
1	6191	285.722	9.999e-05
2	5310	1598.61	9.999e-05
3	3608	4380.74	9.999e-05
4	2289	7205.66	9.999e-05
5	2114	7823.56	9.999e-05
6	1577	5920.88	9.999e-05
7	1892	3231.3	9.999e-05
8	2271	1302.4	9.999e-05
9	2390	392.98	9.999e-05
10	1988	89.8922	9.999e-05
11	1240	15.6015	9.999e-05
12	947	2.0469	9.999e-05
13	314	0.2077	9.999e-05
14	130	0.0166	9.999e-05
16	1	0	9.999e-05
15	0	0.0009	9.999e-05

### Sheet: Table S2b
Table S2b. Dunn's test was used to compare the state transition rates between different types of cooperative KOs.
Description: p.adj.signif represents p-values that were adjusted by Bonferroni correction.
group1	group2	n1	n2	statistic	p	p.adj	p.adj.signif
antibiotic_degradation	biofilm	156	84	-2.98959	0.00279351	0.0586636	ns
antibiotic_degradation	Extracellular	156	193	1.44149	0.149447	1	ns
antibiotic_degradation	quorum_sensing	156	23	-1.18894	0.234462	1	ns
antibiotic_degradation	secretion_system	156	82	1.8452	0.0650091	1	ns
antibiotic_degradation	siderophores	156	41	2.40983	0.0159598	0.335155	ns
antibiotic_degradation	Non_cooperative	156	9481	-0.408633	0.682809	1	ns
biofilm	Extracellular	84	193	4.28254	1.84773e-05	0.000388023	***
biofilm	quorum_sensing	84	23	0.590776	0.55467	1	ns
biofilm	secretion_system	84	82	4.22747	2.36336e-05	0.000496306	***
biofilm	siderophores	84	41	4.34364	1.4014e-05	0.000294294	***
biofilm	Non_cooperative	84	9481	3.39083	0.000696807	0.0146329	*
Extracellular	quorum_sensing	193	23	-1.90742	0.0564663	1	ns
Extracellular	secretion_system	193	82	0.73199	0.464175	1	ns
Extracellular	siderophores	193	41	1.5569	0.119494	1	ns
Extracellular	Non_cooperative	193	9481	-2.58809	0.00965089	0.202669	ns
quorum_sensing	secretion_system	23	82	2.19217	0.0283673	0.595713	ns
quorum_sensing	siderophores	23	41	2.64278	0.00822275	0.172678	ns
quorum_sensing	Non_cooperative	23	9481	1.11404	0.265263	1	ns
secretion_system	siderophores	82	41	0.895266	0.370645	1	ns
secretion_system	Non_cooperative	82	9481	-2.56674	0.0102659	0.215584	ns
siderophores	Non_cooperative	41	9481	-2.91297	0.00358006	0.0751812	ns
