## Supplementary material for "Cooperation shapes bacterial niche breadth evolution and patterns of diversification": Supplmentary tables: TableS3.xlsx

### Sheet: TableS1
Table S3. Classification of 114 ProkAtlas habitats into 26 habitat clusters
ProkAtlas_habitat	Habitat_cluster
seawater	cluster_1
biofilm	cluster_1
algae	cluster_1
viral	cluster_1
microbial_mat	cluster_1
aquifer	cluster_1
coral	cluster_1
hypersaline_lake	cluster_1
annelid	cluster_1
salt_marsh	cluster_1
stromatolite	cluster_1
marine	cluster_2
groundwater	cluster_2
freshwater	cluster_2
rhizosphere	cluster_2
soil	cluster_2
wetland	cluster_2
hydrothermal_vent	cluster_2
marine_sediment	cluster_2
activated_sludge	cluster_2
wastewater	cluster_2
bioreactor	cluster_2
lake_water	cluster_2
permafrost	cluster_2
peat	cluster_2
aquatic	cluster_2
freshwater_sediment	cluster_2
rice_paddy	cluster_2
subsurface	cluster_2
salt_lake	cluster_2
terrestrial	cluster_2
sediment	cluster_2
hot_springs	cluster_2
mine_tailings	cluster_2
estuary	cluster_2
phyllosphere	cluster_3
endophyte	cluster_3
food_production	cluster_3
pig_gut	cluster_4
human	cluster_4
human_gut	cluster_4
gut	cluster_4
human_bile	cluster_4
feces	cluster_4
bovine	cluster_4
chicken_gut	cluster_4
mouse_gut	cluster_4
fermentation	cluster_4
bovine_gut	cluster_4
human_reproductive_system	cluster_4
rat_gut	cluster_4
plant	cluster_5
compost	cluster_5
insect	cluster_5
fungus	cluster_5
root	cluster_5
ant	cluster_5
human_oral	cluster_6
money	cluster_6
oral	cluster_6
human_lung	cluster_6
human_skin	cluster_6
skin	cluster_6
anaerobic_digester	cluster_7
sludge	cluster_7
termite_gut	cluster_7
glacier	cluster_7
landfill	cluster_7
bioreactor_sludge	cluster_7
biogas_fermenter	cluster_7
air	cluster_8
rock	cluster_8
halite	cluster_8
mine_drainage	cluster_9
crustacean	cluster_9
tick	cluster_10
fish_gut	cluster_10
parasite	cluster_10
insect_gut	cluster_11
paper_pulp	cluster_11
mixed_culture	cluster_12
microbial_fuel_cell	cluster_13
fossil	cluster_13
cave	cluster_13
food_fermentation	cluster_14
root_associated_fungus	cluster_15
pollen	cluster_15
leaf	cluster_15
symbiont	cluster_15
food	cluster_16
human_eye	cluster_16
bat	cluster_16
indoor	cluster_16
crab	cluster_16
sponge	cluster_17
hypolithon	cluster_17
beach_sand	cluster_17
activated_carbon	cluster_18
biosolids	cluster_18
lichen	cluster_19
moss	cluster_19
surface	cluster_19
rock_porewater	cluster_20
urban	cluster_20
invertebrate	cluster_21
sea_squirt	cluster_21
epibiont	cluster_21
mosquito	cluster_21
oyster	cluster_21
bird	cluster_22
hydrocarbon	cluster_23
oil_field	cluster_24
biofilter	cluster_25
plastic	cluster_26
