## Supplementary material for "Cooperation shapes bacterial niche breadth evolution and patterns of diversification": Supplmentary tables: TableS4.xlsx

### Sheet: TableS4
Table S4. Full list of defined bacterial cooperative KEGG Orthology (KO) terms and their descriptions
KO	Social_keyword	Cooperative_behaviour	KEGG_description
K01772	chelat	siderophores	NA
K02190	chelat	siderophores	NA
K02230	chelat	siderophores	NA
K02302	chelat	siderophores	NA
K02546	resistance	antibiotic_degradation	NA
K02547	resistance	antibiotic_degradation	NA
K02652	type IV pilus	biofilm	NA
K02653	type IV pilus	biofilm	NA
K02655	type IV pilus	biofilm	NA
K02656	type IV pilus	biofilm	NA
K02661	type IV pilus	biofilm	NA
K02662	type IV pilus	biofilm	NA
K02663	type IV pilus	biofilm	NA
K02664	type IV pilus	biofilm	NA
K02665	type IV pilus	biofilm	NA
K02666	type IV pilus	biofilm	NA
K02671	type IV pilus	biofilm	NA
K02672	type IV pilus	biofilm	NA
K02673	type IV pilus	biofilm	NA
K02674	type IV pilus	biofilm	NA
K02675	type IV pilus	biofilm	NA
K02676	type IV pilus	biofilm	NA
K03194	secretion syst	secretion_system	NA
K03195	secretion syst	secretion_system	NA
K03196	secretion syst	secretion_system	NA
K03197	secretion syst	secretion_system	NA
K03198	secretion syst	secretion_system	NA
K03199	secretion syst	secretion_system	NA
K03200	secretion syst	secretion_system	NA
K03201	secretion syst	secretion_system	NA
K03202	secretion syst	secretion_system	NA
K03203	secretion syst	secretion_system	NA
K03204	secretion syst	secretion_system	NA
K03205	secretion syst	secretion_system	NA
K03297	resistance	antibiotic_degradation	NA
K03304	resistance	antibiotic_degradation	NA
K03327	resistance	antibiotic_degradation	NA
K03403	chelat	siderophores	NA
K03404	chelat	siderophores	NA
K03405	chelat	siderophores	NA
K03446	resistance	antibiotic_degradation	NA
K03712	resistance	antibiotic_degradation	NA
K03794	chelat	siderophores	NA
K03795	chelat	siderophores	NA
K04778	vibriobactin	siderophores	NA
K04783	yersiniabactin	siderophores	NA
K04784	yersiniabactin	siderophores	NA
K04785	yersiniabactin	siderophores	NA
K04786	yersiniabactin	siderophores	NA
K05374	yersiniabactin	siderophores	NA
K05595	resistance	antibiotic_degradation	NA
K05791	resistance	antibiotic_degradation	NA
K05792	resistance	antibiotic_degradation	NA
K05793	resistance	antibiotic_degradation	NA
K05794	resistance	antibiotic_degradation	NA
K05795	resistance	antibiotic_degradation	NA
K06049	chelat	siderophores	NA
K06160	pyoverdin	siderophores	NA
K07156	resistance	antibiotic_degradation	NA
K07229	chelat	siderophores	NA
K07233	resistance	antibiotic_degradation	NA
K07245	resistance	antibiotic_degradation	NA
K07265	capsul	biofilm	NA
K07266	capsul	biofilm	NA
K07344	secretion syst	secretion_system	NA
K07391	chelat	siderophores	NA
K07552	resistance	antibiotic_degradation	NA
K07576	beta-lactamase	antibiotic_degradation	NA
K07665	resistance	antibiotic_degradation	NA
K07677	capsul	biofilm	NA
K07681	resistance	antibiotic_degradation	NA
K07694	resistance	antibiotic_degradation	NA
K07781	capsul	biofilm	NA
K07782	quorum-sensing	quorum_sensing	NA
K07785	resistance	antibiotic_degradation	NA
K07786	resistance	antibiotic_degradation	NA
K07797	resistance	antibiotic_degradation	NA
K07803	resistance	antibiotic_degradation	NA
K08151	resistance	antibiotic_degradation	NA
K08152	resistance	antibiotic_degradation	NA
K08153	resistance	antibiotic_degradation	NA
K08161	resistance	antibiotic_degradation	NA
K08162	resistance	antibiotic_degradation	NA
K08163	resistance	antibiotic_degradation	NA
K08166	resistance	antibiotic_degradation	NA
K08167	resistance	antibiotic_degradation	NA
K08169	resistance	antibiotic_degradation	NA
K08170	resistance	antibiotic_degradation	NA
K08218	beta-lactamase	antibiotic_degradation	NA
K08221	resistance	antibiotic_degradation	NA
K08223	resistance	antibiotic_degradation	NA
K08225	siderophore	siderophores	NA
K08365	resistance	antibiotic_degradation	NA
K09121	chelat	siderophores	NA
K09688	capsul	biofilm	NA
K09689	capsul	biofilm	NA
K09771	resistance	antibiotic_degradation	NA
K09777	extracellular matrix	biofilm	NA
K09882	chelat	siderophores	NA
K09883	chelat	siderophores	NA
K10107	capsul	biofilm	NA
K10909	autoindu	quorum_sensing	two-component system	autoinducer 2 sensor kinase/phosphatase LuxQ [EC:2.7.13.3 3.1.3.-]
K10910	autoindu	quorum_sensing	autoinducer 2-binding periplasmic protein LuxP
K10915	autoindu	quorum_sensing	CAI-1 autoinducer synthase [EC:2.3.-.-]
K10916	autoindu	quorum_sensing	two-component system	CAI-1 autoinducer sensor kinase/phosphatase CqsS [EC:2.7.13.3 3.1.3.-]
K11216	autoindu	quorum_sensing	autoinducer-2 kinase [EC:2.7.1.189]
K11629	resistance	antibiotic_degradation	two-component system	OmpR family	bacitracin resistance sensor histidine kinase BceS [EC:2.7.13.3]
K11630	resistance	antibiotic_degradation	two-component system	OmpR family	bacitracin resistance response regulator BceR
K11741	resistance	antibiotic_degradation	quaternary ammonium compound-resistance protein SugE
K11811	resistance	antibiotic_degradation	arsenical resistance protein ArsH
K11814	resistance	antibiotic_degradation	multidrug resistance protein EbrA
K11815	resistance	antibiotic_degradation	multidrug resistance protein EbrB
K11889	secretion syst	secretion_system	type VI secretion system protein ImpN [EC:2.7.11.1]
K11890	secretion syst	secretion_system	type VI secretion system protein ImpM
K11891	secretion syst	secretion_system	type VI secretion system protein ImpL
K11892	secretion syst	secretion_system	type VI secretion system protein ImpK
K11893	secretion syst	secretion_system	type VI secretion system protein ImpJ
K11894	secretion syst	secretion_system	type VI secretion system protein ImpI
K11895	secretion syst	secretion_system	type VI secretion system protein ImpH
K11896	secretion syst	secretion_system	type VI secretion system protein ImpG
K11897	secretion syst	secretion_system	type VI secretion system protein ImpF
K11898	secretion syst	secretion_system	type VI secretion system protein ImpE
K11899	secretion syst	secretion_system	type VI secretion system protein ImpD
K11900	secretion syst	secretion_system	type VI secretion system protein ImpC
K11901	secretion syst	secretion_system	type VI secretion system protein ImpB
K11902	secretion syst	secretion_system	type VI secretion system protein ImpA
K11905	secretion syst	secretion_system	type VI secretion system protein
K11906	secretion syst	secretion_system	type VI secretion system protein VasD
K11907	secretion syst	secretion_system	type VI secretion system protein VasG
K11909	secretion syst	secretion_system	type VI secretion system protein VasI
K11910	secretion syst	secretion_system	type VI secretion system protein VasJ
K11911	secretion syst	secretion_system	type VI secretion system protein VasL
K11913	secretion syst	secretion_system	type VI secretion system protein
K11918	secretion syst	secretion_system	type VI secretion system protein
K11919	secretion syst	secretion_system	type VI secretion system lysozyme-related protein
K11935	biofilm	biofilm	biofilm PGA synthesis protein PgaA
K11937	biofilm	biofilm	biofilm PGA synthesis protein PgaD
K12078	secretion syst	secretion_system	type IV secretion system protein PtlA
K12079	secretion syst	secretion_system	type IV secretion system protein PtlB
K12080	secretion syst	secretion_system	type IV secretion system protein PtlC [EC:7.4.2.8]
K12081	secretion syst	secretion_system	type IV secretion system protein PtlE
K12082	secretion syst	secretion_system	type IV secretion system protein PtlG
K12083	secretion syst	secretion_system	type IV secretion system protein PtlH [EC:7.4.2.8]
K12084	secretion syst	secretion_system	type IV secretion system protein PtlD
K12085	secretion syst	secretion_system	type IV secretion system protein PtlF
K12148	biofilm	biofilm	biofilm regulator BssS
K12151	resistance	antibiotic_degradation	multiple stress resistance protein BhsA
K12341	adhesi	biofilm	adhesin YadA
K12342	adhesi	biofilm	adhesin YadB/C
K12522	adhesi	biofilm	adhesin PapG
K12536	secretion syst	secretion_system	ATP-binding cassette	subfamily C	type I secretion system permease/ATPase
K12537	secretion syst	secretion_system	membrane fusion protein	type I secretion system
K12538	secretion syst	secretion_system	outer membrane protein	type I secretion system
K12542	adhesi	biofilm	membrane fusion protein	adhesin transport system
K12543	adhesi	biofilm	outer membrane protein	adhesin transport system
K12549	adhesi	biofilm	surface adhesion protein
K12683	resistance	antibiotic_degradation	serum resistance protein
K12689	adhesi	biofilm	campylobacter adhesion protein
K13580	chelat	siderophores	magnesium chelatase subunit ChlD-like protein
K13630	resistance	antibiotic_degradation	multiple antibiotic resistance protein MarB
K13650	biofilm	biofilm	MqsR-controlled colanic acid and biofilm protein A
K13651	quorum-sensing	quorum_sensing	motility quorum-sensing regulator / GCU-specific mRNA interferase toxin
K13654	biofilm	biofilm	GntR family transcriptional regulator	colanic acid and biofilm gene transcriptional regulator
K13735	adhesi	biofilm	adhesin/invasin
K14978	secretion syst	secretion_system	two-component system	LuxR family	secretion system sensor histidine kinase SsrA
K14979	secretion syst	secretion_system	two-component system	LuxR family	secretion system response regulator SsrB
K14988	secretion syst	secretion_system	two-component system	NarL family	secretion system sensor histidine kinase SalK
K14989	secretion syst	secretion_system	two-component system	NarL family	secretion system response regulator SalR
K15126	secretion syst	secretion_system	type III secretion system cytotoxic effector protein
K15367	secretion syst	secretion_system	secretion system chaperone SseA
K15368	secretion syst	secretion_system	secretion system chaperone SscA
K15547	resistance	antibiotic_degradation	multidrug resistance protein MdtO
K15721	yersiniabactin	siderophores	pesticin/yersiniabactin receptor
K15850	autoindu	quorum_sensing	two-component system	autoinducer 1 sensor kinase/phosphatase LuxN [EC:2.7.13.3 3.1.3.-]
K15973	resistance	antibiotic_degradation	MarR family transcriptional regulator	2-MHQ and catechol-resistance regulon repressor
K16088	rhodotorulic acid	siderophores	outer-membrane receptor for ferric coprogen and ferric-rhodotorulic acid
K16089	enterochelin	siderophores	outer membrane receptor for ferrienterochelin and colicins
K16090	siderophore	siderophores	catecholate siderophore receptor
K16565	exopolysaccharide	biofilm	exopolysaccharide production regulatory protein
K16566	exopolysaccharide	biofilm	exopolysaccharide production protein ExoY
K16567	exopolysaccharide	biofilm	exopolysaccharide production protein ExoQ
K16568	exopolysaccharide	biofilm	exopolysaccharide production protein ExoZ
K16696	exopolysaccharide	biofilm	exopolysaccharide (amylovoran) exporter
K17382	beta-lactamase	antibiotic_degradation	serine beta-lactamase-like protein LACTB	mitochondrial
K17837	beta-lactamase	antibiotic_degradation	metallo-beta-lactamase class B [EC:3.5.2.6]
K17838	beta-lactamase	antibiotic_degradation	beta-lactamase class D [EC:3.5.2.6]
K17850	beta-lactamase	antibiotic_degradation	LysR family transcriptional regulator	regulator of gene expression of beta-lactamase
K18098	quorum-sensing	quorum_sensing	LuxR family transcriptional regulator	quorum-sensing system regulator BjaR1
K18099	quorum-sensing	quorum_sensing	LuxR family transcriptional regulator	quorum-sensing system regulator RhlR
K18131	resistance	antibiotic_degradation	MarR family transcriptional regulator	repressor of the mexAB-oprM multidrug resistance operon
K18135	resistance	antibiotic_degradation	TetR/AcrR family transcriptional regulator	repressor of the mexAB-oprM multidrug resistance operon
K18136	resistance	antibiotic_degradation	TetR/AcrR family transcriptional regulator	multidrug resistance operon repressor
K18214	resistance	antibiotic_degradation	MFS transporter	DHA3 family	tetracycline resistance protein
K18215	resistance	antibiotic_degradation	MFS transporter	DHA3 family	tetracycline resistance protein
K18218	resistance	antibiotic_degradation	tetracycline resistance efflux pump
K18220	resistance	antibiotic_degradation	ribosomal protection tetracycline resistance protein
K18221	resistance	antibiotic_degradation	tetracycline 11a-monooxygenase	tetracycline resistance protein [EC:1.14.13.231]
K18263	adhesi	biofilm	adhesion G-protein coupled receptor V1
K18304	quorum-sensing	quorum_sensing	LuxR family transcriptional regulator	quorum-sensing system regulator LasR
K18325	resistance	antibiotic_degradation	AraC family of transcriptional regulator	multidrug resistance transcriptional activator
K18326	resistance	antibiotic_degradation	MFS transporter	DHA2 family	multidrug resistance protein
K18346	resistance	antibiotic_degradation	vancomycin resistance protein VanW
K18353	resistance	antibiotic_degradation	vancomycin resistance protein VanJ
K18433	secretion syst	secretion_system	type IV secretion system T-DNA border endonuclease VirD1
K18434	secretion syst	secretion_system	type IV secretion system T-DNA border endonuclease VirD2
K18552	resistance	antibiotic_degradation	MFS transporter	DHA1 family	chloramphenicol/florfenicol resistance protein
K18553	resistance	antibiotic_degradation	MFS transporter	DHA1 family	chloramphenicol resistance protein
K18555	resistance	antibiotic_degradation	fluoroquinolone resistance protein
K18589	resistance	antibiotic_degradation	dihydrofolate reductase (trimethoprim resistance protein) [EC:1.5.1.3]
K18590	resistance	antibiotic_degradation	dihydrofolate reductase (trimethoprim resistance protein) [EC:1.5.1.3]
K18591	resistance	antibiotic_degradation	dihydrofolate reductase (trimethoprim resistance protein) [EC:1.5.1.3]
K18698	beta-lactamase	antibiotic_degradation	beta-lactamase class A TEM [EC:3.5.2.6]
K18699	beta-lactamase	antibiotic_degradation	beta-lactamase class A SHV [EC:3.5.2.6]
K18766	beta-lactamase	antibiotic_degradation	beta-lactamase class A BlaZ [EC:3.5.2.6]
K18767	beta-lactamase	antibiotic_degradation	beta-lactamase class A CTX-M [EC:3.5.2.6]
K18768	beta-lactamase	antibiotic_degradation	beta-lactamase class A KPC [EC:3.5.2.6]
K18780	beta-lactamase	antibiotic_degradation	metallo-beta-lactamase class B NDM [EC:3.5.2.6]
K18781	beta-lactamase	antibiotic_degradation	metallo-beta-lactamase class B VIM [EC:3.5.2.6]
K18782	beta-lactamase	antibiotic_degradation	metallo-beta-lactamase class B IMP [EC:3.5.2.6]
K18790	beta-lactamase	antibiotic_degradation	beta-lactamase class D OXA-1 [EC:3.5.2.6]
K18791	beta-lactamase	antibiotic_degradation	beta-lactamase class D OXA-2 [EC:3.5.2.6]
K18792	beta-lactamase	antibiotic_degradation	beta-lactamase class D OXA-10 [EC:3.5.2.6]
K18793	beta-lactamase	antibiotic_degradation	beta-lactamase class D OXA-23 [EC:3.5.2.6]
K18794	beta-lactamase	antibiotic_degradation	beta-lactamase class D OXA-51 [EC:3.5.2.6]
K18795	beta-lactamase	antibiotic_degradation	beta-lactamase class A CARB-1	PSE family [EC:3.5.2.6]
K18796	beta-lactamase	antibiotic_degradation	beta-lactamase class A LEN [EC:3.5.2.6]
K18797	beta-lactamase	antibiotic_degradation	beta-lactamase class A PER [EC:3.5.2.6]
K18924	resistance	antibiotic_degradation	paired small multidrug resistance pump
K18925	resistance	antibiotic_degradation	paired small multidrug resistance pump
K18926	resistance	antibiotic_degradation	MFS transporter	DHA2 family	lincomycin resistance protein
K18934	resistance	antibiotic_degradation	MFS transporter	DHA2 family	multidrug resistance protein
K18935	resistance	antibiotic_degradation	MFS transporter	DHA2 family	multidrug resistance protein
K18936	resistance	antibiotic_degradation	MFS transporter	DHA2 family	multidrug resistance protein
K18973	beta-lactamase	antibiotic_degradation	beta-lactamase class D OXA-50 [EC:3.5.2.6]
K18975	resistance	antibiotic_degradation	small multidrug resistance pump
K18976	beta-lactamase	antibiotic_degradation	beta-lactamase class D OXA-48 [EC:3.5.2.6]
K18984	secretion syst	secretion_system	secretion system chaperone SsaE
K19057	resistance	antibiotic_degradation	MerR family transcriptional regulator	mercuric resistance operon regulatory protein
K19060	resistance	antibiotic_degradation	TetR/AcrR family transcriptional regulator	macrolide resistance operon repressor
K19061	resistance	antibiotic_degradation	macrolide resistance protein
K19095	beta-lactamase	antibiotic_degradation	beta-lactamase class C CMY-1 [EC:3.5.2.6]
K19096	beta-lactamase	antibiotic_degradation	beta-lactamase class C CMY-2 [EC:3.5.2.6]
K19097	beta-lactamase	antibiotic_degradation	beta-lactamase class A VEB [EC:3.5.2.6]
K19100	beta-lactamase	antibiotic_degradation	beta-lactamase class C DHA [EC:3.5.2.6]
K19101	beta-lactamase	antibiotic_degradation	beta-lactamase class C FOX [EC:3.5.2.6]
K19209	beta-lactamase	antibiotic_degradation	beta-lactamase class D OXA-42 [EC:3.5.2.6]
K19210	beta-lactamase	antibiotic_degradation	beta-lactamase class D OXA-61 [EC:3.5.2.6]
K19211	beta-lactamase	antibiotic_degradation	beta-lactamase class D OXA-62 [EC:3.5.2.6]
K19213	beta-lactamase	antibiotic_degradation	beta-lactamase class D OXA-12 [EC:3.5.2.6]
K19214	beta-lactamase	antibiotic_degradation	beta-lactamase class C ACC [EC:3.5.2.6]
K19215	beta-lactamase	antibiotic_degradation	beta-lactamase class C ACT/MIR [EC:3.5.2.6]
K19216	beta-lactamase	antibiotic_degradation	metallo-beta-lactamase class B IND [EC:3.5.2.6]
K19217	beta-lactamase	antibiotic_degradation	beta-lactamase class A CARB-17 [EC:3.5.2.6]
K19218	beta-lactamase	antibiotic_degradation	beta-lactamase class A CARB-5	RTG family [EC:3.5.2.6]
K19231	adhesi	biofilm	fibronectin-binding autotransporter adhesin
K19232	adhesi	biofilm	hyaluronate-binding autotransporter adhesin
K19233	adhesi	biofilm	ECM component-binding autotransporter adhesin
K19318	beta-lactamase	antibiotic_degradation	beta-lactamase class D OXA-213 [EC:3.5.2.6]
K19319	beta-lactamase	antibiotic_degradation	beta-lactamase class D OXA-134 [EC:3.5.2.6]
K19320	beta-lactamase	antibiotic_degradation	beta-lactamase class D OXA-211 [EC:3.5.2.6]
K19334	biofilm	biofilm	biofilm protein TabA
K19336	biofilm	biofilm	cyclic-di-GMP-binding biofilm dispersal mediator protein
K19417	biofilm	biofilm	XRE family transcriptional regulator	biofilm formation regulator
K19449	biofilm	biofilm	XRE family transcriptional regulator	master regulator for biofilm formation
K19541	resistance	antibiotic_degradation	MFS transporter	DHA2 family	lincomycin resistance protein
K19542	resistance	antibiotic_degradation	MFS transporter	DHA2 family	tetracycline/oxytetracycline resistance protein
K19576	resistance	antibiotic_degradation	MFS transporter	DHA1 family	quinolone resistance protein
K19578	resistance	antibiotic_degradation	MFS transporter	DHA1 family	multidrug resistance protein
K19594	resistance	antibiotic_degradation	gold/copper resistance efflux pump
K19595	resistance	antibiotic_degradation	membrane fusion protein	gold/copper resistance efflux system
K19645	resistance	antibiotic_degradation	dihydrofolate reductase (trimethoprim resistance protein) [EC:1.5.1.3]
K19646	resistance	antibiotic_degradation	MFS transporter	DHA2 family	florfenicol/chloramphenicol resistance protein
K19666	quorum-sensing	quorum_sensing	LuxR family transcriptional regulator	quorum-sensing system regulator SolR
K19688	biofilm	biofilm	biofilm regulator BssR
K19731	quorum-sensing	quorum_sensing	LuxR family transcriptional regulator	quorum-sensing system regulator CciR
K19733	quorum-sensing	quorum_sensing	LuxR family transcriptional regulator	quorum-sensing system regulator SinR
K19734	quorum-sensing	quorum_sensing	LuxR family transcriptional regulator	quorum-sensing system regulator ExpR
K19735	quorum-sensing	quorum_sensing	LysR family transcriptional regulator	quorum-sensing system regulator MvfR
K19736	autoindu	quorum_sensing	TetR/AcrR family transcriptional regulator	regulator of autoinduction and epiphytic fitness
K20252	quorum-sensing	quorum_sensing	LuxR family transcriptional regulator	quorum-sensing system regulator CinR
K20266	secretion syst	secretion_system	type IV secretion system protein TrbJ
K20267	secretion syst	secretion_system	type IV secretion system protein TrbH
K20319	beta-lactamase	antibiotic_degradation	beta-lactamase class C ADC [EC:3.5.2.6]
K20320	beta-lactamase	antibiotic_degradation	beta-lactamase class C PDC [EC:3.5.2.6]
K20334	quorum-sensing	quorum_sensing	LuxR family transcriptional regulator	quorum-sensing system regulator CviR
K20480	quorum sensing	quorum_sensing	HTH-type transcriptional regulator	quorum sensing regulator NprR
K20527	secretion syst	secretion_system	type IV secretion system protein TrbB [EC:7.4.2.8]
K20528	secretion syst	secretion_system	type IV secretion system protein TrbC
K20529	secretion syst	secretion_system	type IV secretion system protein TrbD
K20530	secretion syst	secretion_system	type IV secretion system protein TrbE [EC:7.4.2.8]
K20531	secretion syst	secretion_system	type IV secretion system protein TrbF
K20532	secretion syst	secretion_system	type IV secretion system protein TrbG
K20533	secretion syst	secretion_system	type IV secretion system protein TrbI
K20540	quorum-sensing	quorum_sensing	LuxR family transcriptional regulator	quorum-sensing system regulator CepR2
K20555	secretion syst	secretion_system	type IV secretion system protein TrbK
K20918	biofilm	biofilm	LuxR family transcriptional regulator	positive regulator of biofilm formation
K20919	biofilm	biofilm	sigma-54 dependent transcriptional regulator	positive regulator of biofilm formation
K20951	extracellular matrix	biofilm	extracellular matrix protein
K20952	biofilm	biofilm	rugosity and biofilm structure modulator C
K20953	biofilm	biofilm	rugosity and biofilm structure modulator A
K20977	biofilm	biofilm	two-component system	HptB-dependent secretion and biofilm response regulator
K20978	biofilm	biofilm	HptB-dependent secretion and biofilm anti anti-sigma factor
K21154	exopolysaccharide	biofilm	exopolysaccharide glucosyl ketal-pyruvate-transferase [EC:2.5.1.98]
K21252	resistance	antibiotic_degradation	fosfomycin resistance protein FosX
K21266	beta-lactamase	antibiotic_degradation	beta-lactamase class D OXA-286 [EC:3.5.2.6]
K21276	beta-lactamase	antibiotic_degradation	beta-lactamase class D OXA-22 [EC:3.5.2.6]
K21277	beta-lactamase	antibiotic_degradation	beta-lactamase class D OXA-60 [EC:3.5.2.6]
K21449	adhesi	biofilm	trimeric autotransporter adhesin
K21453	biofilm	biofilm	TetR/AcrR family transcriptional regulator	biofilm operon repressor
K21697	quorum-sensing	quorum_sensing	LuxR family transcriptional regulator	quorum-sensing system regulator VjbR
K21740	resistance	antibiotic_degradation	reactive chlorine resistance protein B
K21741	resistance	antibiotic_degradation	reactive chlorine resistance protein C
K21744	resistance	antibiotic_degradation	MerR family transcriptional regulator	thiopeptide resistance regulator
K21905	resistance	antibiotic_degradation	AraC family transcriptional regulator	glutamate-dependent acid resistance regulator
K21906	resistance	antibiotic_degradation	AraC family transcriptional regulator	glutamate-dependent acid resistance regulator
K21907	resistance	antibiotic_degradation	LuxR family transcriptional regulator	glutamate-dependent acid resistance regulator
K21961	resistance	antibiotic_degradation	TetR/AcrR family transcriptional regulator	ethionamide resistance regulator
K21967	adhesi	biofilm	Mat/Ecp fimbriae adhesin
K21976	biofilm	biofilm	probable RcsB/C two-component-system connector	global regulator of biofilm formation and acid-resistance
K22332	beta-lactamase	antibiotic_degradation	beta-lactamase class D OXA-548 [EC:3.5.2.6]
K22333	beta-lactamase	antibiotic_degradation	beta-lactamase class D OXA-493 [EC:3.5.2.6]
K22334	beta-lactamase	antibiotic_degradation	beta-lactamase class D OXA-464 [EC:3.5.2.6]
K22335	beta-lactamase	antibiotic_degradation	beta-lactamase class D OXA-114 [EC:3.5.2.6]
K22351	beta-lactamase	antibiotic_degradation	beta-lactamase class D OXA-209 [EC:3.5.2.6]
K22352	beta-lactamase	antibiotic_degradation	beta-lactamase class D OXA-29 [EC:3.5.2.6]
K22487	secretion syst	secretion_system	type III secretion system protein
K22488	secretion syst	secretion_system	type III secretion system protein
K22504	secretion syst	secretion_system	type III secretion system outer membrane ring protein
K22505	secretion syst	secretion_system	type III secretion system inner membrane ring protein
K22506	secretion syst	secretion_system	type III secretion system ATPase [EC:7.4.2.8]
K22507	secretion syst	secretion_system	type III secretion system export apparatus protein
K22508	secretion syst	secretion_system	type III secretion system export apparatus protein
K22509	secretion syst	secretion_system	type III secretion system export apparatus protein
K22510	secretion syst	secretion_system	type III secretion system export apparatus switch protein
K22512	secretion syst	secretion_system	type III secretion system chaperone
K22513	secretion syst	secretion_system	type III secretion system protein
K22514	secretion syst	secretion_system	type III secretion system protein
K22977	capsul	biofilm	capsule synthesis positive regulator AcpA
K22980	capsul	biofilm	capsule synthesis positive regulator AcpB
K23186	siderophore	siderophores	iron-siderophore transport system permease protein
K23187	siderophore	siderophores	iron-siderophore transport system permease protein
K23188	siderophore	siderophores	iron-siderophore transport system ATP-binding protein [EC:7.2.2.17 7.2.2.-]
K23241	resistance	antibiotic_degradation	MFS transporter	DHA1 family	multidrug resistance protein
K23255	type IV pilus	biofilm	archaeal type IV pilus assembly protein PilA
K23661	secretion syst	secretion_system	type III secretion system protein
K23775	resistance	antibiotic_degradation	MarR family transcriptional regulator	organic hydroperoxide resistance regulator
K23778	biofilm	biofilm	TetR/AcrR family transcriptional regulator	regulator of biofilm formation and stress response
K23944	secretion syst	secretion_system	type III secretion system effector arginine glycosyltransferase
K23945	secretion syst	secretion_system	type III secretion system effector
K23985	type IV pilus	biofilm	type IV pilus assembly protein PilOP
K24078	resistance	antibiotic_degradation	nickel and cobalt resistance protein CnrR
K24079	resistance	antibiotic_degradation	nickel and cobalt resistance protein CnrY
K24153	beta-lactamase	antibiotic_degradation	beta-lactamase class A OXY [EC:3.5.2.6]
K24161	beta-lactamase	antibiotic_degradation	beta-lactamase class B GOB [EC:3.5.2.6]
K24162	beta-lactamase	antibiotic_degradation	beta-lactamase class B BlaB [EC:3.5.2.6]
K24648	extracellular matrix	biofilm	extracellular matrix regulatory protein B
K24948	resistance	antibiotic_degradation	antimicrobial peptide resistance transport system permease protein
K24949	resistance	antibiotic_degradation	antimicrobial peptide resistance transport system ATP-binding protein [EC:7.6.2.-]
K24950	resistance	antibiotic_degradation	membrane fusion protein	antimicrobial resistance system
K24951	resistance	antibiotic_degradation	membrane protein	antimicrobial resistance system
K25109	siderophore	siderophores	iron-siderophore transport system substrate-binding protein
K25110	siderophore	siderophores	iron-siderophore transport system permease protein
K25111	siderophore	siderophores	iron-siderophore transport system permease protein
K25130	siderophore	siderophores	iron-siderophore transport system ATP-binding protein [EC:7.2.2.-]
K25282	siderophore	siderophores	iron-siderophore transport system substrate-binding protein
K25283	siderophore	siderophores	iron-siderophore transport system permease protein
K25284	siderophore	siderophores	iron-siderophore transport system permease protein
K25285	siderophore	siderophores	iron-siderophore transport system ATP-binding protein [EC:7.2.2.-]
K25286	siderophore	siderophores	iron-siderophore transport system substrate-binding protein
K25287	desferrioxamine	siderophores	iron-desferrioxamine transport system substrate-binding protein
K25873	quorum-sensing	quorum_sensing	LuxR family transcriptional regulator	quorum-sensing system regulator RaiR
K25883	exopolysaccharide	biofilm	MarR family transcriptional regulator	exopolysaccharide II synthesis transcriptional activator
K25884	exopolysaccharide	biofilm	MucR family transcriptional regulator	transcriptional regulator of exopolysaccharide biosynthesis
K25885	exopolysaccharide	biofilm	exopolysaccharide production negative regulator
K25902	exopolysaccharide	biofilm	acidic exopolysaccharide biosynthesis protein PssA
K25903	exopolysaccharide	biofilm	exopolysaccharide biosynthesis glucuronosyltransferase PssD
K25904	exopolysaccharide	biofilm	exopolysaccharide biosynthesis glucuronosyltransferase PssE
K25905	exopolysaccharide	biofilm	exopolysaccharide biosynthesis glycosyltransferase PssC
K25906	exopolysaccharide	biofilm	exopolysaccharide biosynthesis glucosyltransferase PssS [EC:2.4.1.-]
K25907	exopolysaccharide	biofilm	exopolysaccharide biosynthesis glycosyltransferase PssF
K25908	exopolysaccharide	biofilm	exopolysaccharide biosynthesis glycosyltransferase PssI
K25909	exopolysaccharide	biofilm	exopolysaccharide biosynthesis glycosyltransferase PssG
K25910	exopolysaccharide	biofilm	exopolysaccharide biosynthesis glycosyltransferase PssH
K25911	exopolysaccharide	biofilm	exopolysaccharide biosynthesis galactosyltransferase PssJ
K25912	exopolysaccharide	biofilm	exopolysaccharide acyltransferase PssR
K25913	exopolysaccharide	biofilm	exopolysaccharide biosynthesis protein PssK
K00681	extracellular	Extracellular	gamma-glutamyltranspeptidase / glutathione hydrolase [EC:2.3.2.2 3.4.19.13]
K00689	extracellular	Extracellular	dextransucrase [EC:2.4.1.5]
K00692	extracellular	Extracellular	levansucrase [EC:2.4.1.10]
K00701	extracellular	Extracellular	cyclomaltodextrin glucanotransferase [EC:2.4.1.19]
K01046	extracellular	Extracellular	NA
K01077	extracellular	Extracellular	NA
K01083	extracellular	Extracellular	NA
K01113	extracellular	Extracellular	NA
K01114	extracellular	Extracellular	NA
K01117	extracellular	Extracellular	NA
K01150	extracellular	Extracellular	NA
K01167	extracellular	Extracellular	NA
K01173	extracellular	Extracellular	NA
K01174	extracellular	Extracellular	NA
K01176	extracellular	Extracellular	NA
K01178	extracellular	Extracellular	NA
K01179	extracellular	Extracellular	NA
K01181	extracellular	Extracellular	NA
K01186	extracellular	Extracellular	NA
K01209	extracellular	Extracellular	NA
K01216	extracellular	Extracellular	NA
K01219	extracellular	Extracellular	NA
K01233	extracellular	Extracellular	NA
K01255	extracellular	Extracellular	NA
K01281	extracellular	Extracellular	NA
K01286	extracellular	Extracellular	NA
K01318	extracellular	Extracellular	NA
K01337	extracellular	Extracellular	NA
K01342	extracellular	Extracellular	NA
K01347	extracellular	Extracellular	NA
K01387	extracellular	Extracellular	NA
K01399	extracellular	Extracellular	NA
K01400	extracellular	Extracellular	NA
K01401	extracellular	Extracellular	NA
K01406	extracellular	Extracellular	NA
K01416	extracellular	Extracellular	NA
K01447	extracellular	Extracellular	NA
K01467	extracellular	Extracellular	NA
K01727	extracellular	Extracellular	NA
K01728	extracellular	Extracellular	NA
K01771	extracellular	Extracellular	NA
K02012	extracellular	Extracellular	NA
K02040	extracellular	Extracellular	NA
K02253	extracellular	Extracellular	NA
K02389	extracellular	Extracellular	NA
K02390	extracellular	Extracellular	NA
K02395	extracellular	Extracellular	NA
K02396	extracellular	Extracellular	NA
K02397	extracellular	Extracellular	NA
K02406	extracellular	Extracellular	NA
K02407	extracellular	Extracellular	NA
K02414	extracellular	Extracellular	NA
K02650	extracellular	Extracellular	NA
K03221	extracellular	Extracellular	NA
K03333	extracellular	Extracellular	NA
K03932	extracellular	Extracellular	NA
K03933	extracellular	Extracellular	NA
K04047	extracellular	Extracellular	NA
K04057	extracellular	Extracellular	NA
K04058	extracellular	Extracellular	NA
K04059	extracellular	Extracellular	NA
K04060	extracellular	Extracellular	NA
K04342	extracellular	Extracellular	NA
K04564	extracellular	Extracellular	NA
K05341	extracellular	Extracellular	NA
K05366	extracellular	Extracellular	NA
K05972	extracellular	Extracellular	NA
K05994	extracellular	Extracellular	NA
K05999	extracellular	Extracellular	NA
K06011	extracellular	Extracellular	NA
K06328	extracellular	Extracellular	NA
K07004	extracellular	Extracellular	NA
K07116	extracellular	Extracellular	NA
K07126	extracellular	Extracellular	NA
K07259	extracellular	Extracellular	NA
K07268	extracellular	Extracellular	NA
K07273	extracellular	Extracellular	NA
K07325	extracellular	Extracellular	NA
K07345	extracellular	Extracellular	NA
K07352	extracellular	Extracellular	NA
K07405	extracellular	Extracellular	NA
K07407	extracellular	Extracellular	NA
K08095	extracellular	Extracellular	NA
K08258	extracellular	Extracellular	NA
K08259	extracellular	Extracellular	NA
K08599	extracellular	Extracellular	NA
K08604	extracellular	Extracellular	NA
K08640	extracellular	Extracellular	NA
K08642	extracellular	Extracellular	NA
K08645	extracellular	Extracellular	NA
K08651	extracellular	Extracellular	NA
K08777	extracellular	Extracellular	NA
K09607	extracellular	Extracellular	NA
K10811	extracellular	Extracellular	thiamine pyridinylase [EC:2.5.1.2]
K10930	extracellular	Extracellular	toxin coregulated pilin
K10948	extracellular	Extracellular	hemolysin
K11005	extracellular	Extracellular	hemolysin A
K11014	extracellular	Extracellular	cytolethal distending toxin subunit B
K11018	extracellular	Extracellular	thermolabile hemolysin
K11023	extracellular	Extracellular	pertussis toxin subunit 1 [EC:2.4.2.-]
K11028	extracellular	Extracellular	vacuolating cytotoxin
K11029	extracellular	Extracellular	anthrax edema toxin adenylate cyclase [EC:4.6.1.1]
K11030	extracellular	Extracellular	protective antigen
K11032	extracellular	Extracellular	hemolysin II
K11035	extracellular	Extracellular	hemolysin BL binding component
K11038	extracellular	Extracellular	leukocidin/hemolysin toxin family protein
K11040	extracellular	Extracellular	staphylococcal enterotoxin
K11044	extracellular	Extracellular	C3 family ADP-ribosyltransferase [EC:2.4.2.-]
K11045	extracellular	Extracellular	cAMP factor
K11073	extracellular	Extracellular	putrescine transport system substrate-binding protein
K11139	extracellular	Extracellular	hemolysin E
K11903	extracellular	Extracellular	type VI secretion system secreted protein Hcp
K11904	extracellular	Extracellular	type VI secretion system secreted protein VgrG
K12415	extracellular	Extracellular	competence-stimulating peptide
K12517	extracellular	Extracellular	major pilin subunit PapA
K12520	extracellular	Extracellular	minor pilin subunit PapE
K12521	extracellular	Extracellular	minor pilin subunit PapF
K12523	extracellular	Extracellular	minor pilin subunit PapK
K12545	extracellular	Extracellular	heme acquisition protein HasA
K12684	extracellular	Extracellular	serine protease autotransporter [EC:3.4.21.-]
K12686	extracellular	Extracellular	outer membrane lipase/esterase
K12785	extracellular	Extracellular	LEE-encoded effector EspG
K12786	extracellular	Extracellular	LEE-encoded effector EspF
K13085	extracellular	Extracellular	phosphatidylinositol-4	5-bisphosphate 4-phosphatase [EC:3.1.3.78]
K13276	extracellular	Extracellular	bacillopeptidase F [EC:3.4.21.-]
K13277	extracellular	Extracellular	minor extracellular protease Epr [EC:3.4.21.-]
K13284	extracellular	Extracellular	invasin A
K13285	extracellular	Extracellular	invasin B
K13286	extracellular	Extracellular	invasin C
K13287	extracellular	Extracellular	invasin D
K13439	extracellular	Extracellular	cysteine protease avirulence protein AvrRpt2 [EC:3.4.22.-]
K13452	extracellular	Extracellular	effector protein HopAB [EC:6.3.2.-]
K13461	extracellular	Extracellular	effector protein HopM1
K13714	extracellular	Extracellular	bifunctional autolysin [EC:3.5.1.28 3.2.1.96]
K13715	extracellular	Extracellular	staphopain B [EC:3.4.22.-]
K13740	extracellular	Extracellular	secreted effector protein SptP
K13741	extracellular	Extracellular	guanine nucleotide exchange factor SopE
K13790	extracellular	Extracellular	virulence protein IcsB
K14645	extracellular	Extracellular	serine protease [EC:3.4.21.-]
K14647	extracellular	Extracellular	minor extracellular serine protease Vpr [EC:3.4.21.-]
K15125	extracellular	Extracellular	filamentous hemagglutinin
K15352	extracellular	Extracellular	secreted effector protein PipB2
K15842	extracellular	Extracellular	cytotoxicity-associated immunodominant antigen
K15924	extracellular	Extracellular	glucuronoarabinoxylan endo-1	4-beta-xylanase [EC:3.2.1.136]
K16301	extracellular	Extracellular	deferrochelatase/peroxidase EfeB [EC:1.11.1.-]
K16559	extracellular	Extracellular	endo-1	2024-01-03	4-beta-glycanase ExoK [EC:3.2.1.-]
K16619	extracellular	Extracellular	phospholipase C / alpha-toxin [EC:3.1.4.3]
K16635	extracellular	Extracellular	exoenzyme S
K16637	extracellular	Extracellular	adenylate cyclase ExoY
K16638	extracellular	Extracellular	exoenzyme U
K17734	extracellular	Extracellular	serine protease AprX [EC:3.4.21.-]
K17836	extracellular	Extracellular	beta-lactamase class A [EC:3.5.2.6]
K18195	extracellular	Extracellular	rhamnogalacturonan endolyase [EC:4.2.2.23]
K18376	extracellular	Extracellular	type III secretion translocon protein HrpF
K18481	extracellular	Extracellular	Mce-associated membrane protein
K18546	extracellular	Extracellular	streptogrisin C [EC:3.4.21.-]
K18548	extracellular	Extracellular	glutamyl endopeptidase II [EC:3.4.21.82]
K18650	extracellular	Extracellular	exo-poly-alpha-galacturonosidase [EC:3.2.1.82]
K18851	extracellular	Extracellular	diacylglycerol O-acyltransferase / trehalose O-mycolyltransferase / mycolyltransferase Ag85 [EC:2.3.1.20 2.3.1.122 2.3.1.-]
K19224	extracellular	Extracellular	peptidoglycan DL-endopeptidase LytE [EC:3.4.-.-]
K19351	extracellular	Extracellular	zinc metalloproteinase [EC:3.4.24.-]
K19551	extracellular	Extracellular	pectate lyase C [EC:4.2.2.2 4.2.2.10]
K19701	extracellular	Extracellular	aminopeptidase YwaD [EC:3.4.11.6 3.4.11.10]
K19702	extracellular	Extracellular	aminopeptidase S [EC:3.4.11.24]
K20542	extracellular	Extracellular	endoglucanase [EC:3.2.1.4]
K20744	extracellular	Extracellular	mycolysin [EC:3.4.24.31]
K20749	extracellular	Extracellular	beta-lytic metalloendopeptidase [EC:3.4.24.32]
K20754	extracellular	Extracellular	aqualysin 1 [EC:3.4.21.111]
K20811	extracellular	Extracellular	inulosucrase [EC:2.4.1.9]
K20847	extracellular	Extracellular	glucan 1	6-alpha-isomaltosidase [EC:3.2.1.94]
K21429	extracellular	Extracellular	immunomodulating metalloprotease
K21471	extracellular	Extracellular	peptidoglycan DL-endopeptidase CwlO [EC:3.4.-.-]
K21472	extracellular	Extracellular	peptidoglycan LD-endopeptidase LytH [EC:3.4.-.-]
K21478	extracellular	Extracellular	poly-beta-1	6-N-acetyl-D-glucosamine N-deacetylase [EC:3.5.1.-]
K21687	extracellular	Extracellular	resuscitation-promoting factor RpfA
K21712	extracellular	Extracellular	N-acetylglucosamine-binding protein A
K22249	extracellular	Extracellular	poly(3-hydroxyoctanoate) depolymerase [EC:3.1.1.76]
K22253	extracellular	Extracellular	glucan 1	4-alpha-maltotetraohydrolase [EC:3.2.1.60]
K22268	extracellular	Extracellular	xylan 1	4-beta-xylosidase [EC:3.2.1.37]
K22278	extracellular	Extracellular	peptidoglycan-N-acetylglucosamine deacetylase [EC:3.5.1.104]
K22511	extracellular	Extracellular	type III secretion system protein
K22850	extracellular	Extracellular	CFA/I fimbrial subunit A
K22934	extracellular	Extracellular	alpha	alpha-trehalase [EC:3.2.1.28]
K23472	extracellular	Extracellular	serine/threonine protein kinase YpkA [EC:2.7.11.1]
K23473	extracellular	Extracellular	outer membrane virulence protein YopE
K23474	extracellular	Extracellular	tyrosine-protein phosphatase YopH [EC:3.1.3.48]
K23475	extracellular	Extracellular	transloator
K23476	extracellular	Extracellular	transloator
K23650	extracellular	Extracellular	LEE-encoded effector EspB
K23989	extracellular	Extracellular	mannosyl-glycoprotein endo-beta-N-acetylglucosaminidase [EC:3.2.1.96]
K25086	extracellular	Extracellular	maltose transport system substrate-binding protein
K25227	extracellular	Extracellular	linear primary-alkylsulfatase [EC:3.1.6.21]
K25706	extracellular	Extracellular	tRNA N6-adenosine threonylcarbamoyltransferase [EC:2.3.1.234]
