## Supplementary material for "Cooperation shapes bacterial niche breadth evolution and patterns of diversification": Supplmentary tables: TableS8.xlsx

### Sheet: TableS8
Table S8. Net gain or loss rates for 579 cooperative KOs.
Cooperative_KO	Gain_rate	Loss_rate
K00681	0.503219	1.515
K00689	0.00331224	10.9547
K00692	0.166524	14.9834
K00701	0.0933761	9.6495
K01046	0.83685	3.06104
K01077	1.29374	4.26157
K01083	0.401088	8.01142
K01113	0.605748	2.99212
K01114	0.371306	5.52708
K01117	0.00123968	5.97793
K01150	0.0916031	4.47437
K01167	0.212438	3.42566
K01173	0.734755	4.54454
K01174	1.48847	2.30587
K01176	0.404147	5.07821
K01178	0.291515	4.11857
K01179	0.94555	5.09774
K01181	0.61282	5.67245
K01186	0.263064	5.63301
K01209	0.679466	4.36537
K01216	0.0433838	12.2536
K01219	0.0375495	13.6835
K01233	0.159369	10.2112
K01255	0.419347	0.503542
K01281	0.10508	4.09084
K01286	0.936058	2.17709
K01318	0.441614	14.8252
K01337	0.0924442	2.5739
K01342	0.0652707	4.6821
K01347	0.00403019	14.8631
K01387	0.0690385	11.3867
K01399	0.0118745	15.0207
K01400	0.0368297	6.00558
K01401	0.00189329	6.35275
K01406	0.709954	4.63581
K01416	0.00258265	5.91454
K01447	1.23859	0.949062
K01467	0.246573	6.07359
K01727	0.149306	10.0478
K01728	0.331237	10.6
K01771	0.361565	14.3646
K01772	0.275147	0.505269
K02012	1.06907	2.59783
K02040	0.508024	0.525391
K02190	0.0507856	2.72823
K02230	0.329832	3.30361
K02253	0.00505178	11.8109
K02302	0.0637932	1.70276
K02389	0.277209	1.40808
K02390	0.279762	1.49919
K02395	0.402994	1.25198
K02396	0.260098	1.42341
K02397	0.254392	1.68437
K02406	0.329269	1.95108
K02407	0.28827	1.61692
K02414	0.278352	2.24245
K02546	0.00211669	24.026
K02547	0.0101096	40.5514
K02650	0.100576	3.83319
K02652	0.162116	1.12742
K02653	0.0853848	1.11104
K02655	0.0165977	2.93935
K02656	0.0189024	0.802156
K02661	0.000514846	2.33797
K02662	0.190806	0.756825
K02663	0.036079	0.848017
K02664	0.0207031	0.830782
K02665	0.00292749	0.875599
K02666	0.00736755	1.04769
K02671	0.050178	1.37943
K02672	0.0720012	1.05564
K02673	0.0590234	1.6386
K02674	0.0249711	1.21833
K02675	0.00111858	0.0271202
K02676	0.00388804	0.96503
K03194	0.417998	18.8326
K03195	0.314673	10.3839
K03196	0.436641	10.3751
K03197	0.242544	9.73138
K03198	0.208771	9.38964
K03199	0.3028	10.3535
K03200	0.420698	14.7395
K03201	0.407766	10.352
K03202	0.134275	27.0188
K03203	0.33981	13.2312
K03204	0.32228	10.372
K03205	5.46759	12.9822
K03221	0.171956	23.2994
K03297	0.918522	5.42837
K03304	0.399815	8.1773
K03327	0.762367	0.536961
K03333	0.341597	3.03918
K03403	0.0610972	4.1337
K03404	0.104292	3.19257
K03405	0.391673	1.57472
K03446	0.535365	2.72095
K03712	0.0320196	10.1911
K03794	0.0092976	4.47133
K03795	0.150092	2.63862
K03932	0.937214	4.61964
K03933	0.0287868	5.62752
K04047	0.734188	1.89913
K04057	0.0377979	49.0603
K04058	0.160826	21.1083
K04059	0.0853216	25.6371
K04060	0.131994	31.3542
K04342	0.0132986	32.6665
K04564	1.18678	0.459077
K04778	0.00405665	27.452
K04783	0.175227	65.3283
K04784	0.191892	44.2306
K04785	0.0704395	45.1557
K04786	0.0765998	47.2759
K05341	0.149612	5.22366
K05366	0.178503	0.447166
K05374	0.0812234	46.9793
K05595	0.395667	1.40596
K05791	0.306047	6.83062
K05792	0.234465	7.83481
K05793	0.190027	8.67612
K05794	0.51441	1.5495
K05795	0.337171	5.88529
K05972	0.253166	7.6407
K05994	0.139472	4.44043
K05999	0.00967786	13.0948
K06011	0.0100758	55.0367
K06049	0.0910023	0.286844
K06160	0.166861	10.8831
K06328	0.00308175	0.614801
K07004	0.494572	3.50972
K07116	0.213629	5.3499
K07126	1.05239	1.53123
K07156	0.268618	3.21944
K07229	0.233308	4.44819
K07233	0.187788	5.32648
K07245	0.345661	9.98638
K07259	0.225198	0.610452
K07265	0.252493	5.42101
K07266	0.179273	5.61466
K07268	0.000398477	0.677182
K07273	0.435734	1.71587
K07325	0.00100127	3.11228
K07344	0.749638	12.0729
K07345	0.0617927	12.603
K07352	0.0100151	85.3107
K07391	2.39615	1.08425
K07405	0.0375363	0.71352
K07407	0.733624	3.55281
K07552	0.32056	1.65286
K07576	1.19556	2.2181
K07665	0.159388	5.44233
K07677	0.0613414	12.121
K07681	0.00199493	3.2046
K07694	0.00411472	0
K07781	0.000647902	6.94412
K07782	0.0587814	13.9458
K07785	0.0795332	19.1684
K07786	0.01204	18.0229
K07797	0.0256235	208.744
K07803	0.013468	1.80171
K08095	0.0127575	7.43178
K08151	0.425767	2.80141
K08152	0.0770082	5.78729
K08153	0.0162853	3.92049
K08161	0.0923412	2.20773
K08162	0.128287	9.84679
K08163	0.00401817	20.9965
K08166	0.26578	5.28715
K08167	0.281896	4.04133
K08169	0.115599	5.78009
K08170	0.169861	14.4845
K08218	0.135678	0.764295
K08221	0.0688906	4.8053
K08223	0.482188	3.0797
K08225	0.33858	3.33685
K08258	0.00124802	21.8739
K08259	0.000785996	10.3129
K08365	1.13834	11.7729
K08599	0.0203693	67.8259
K08604	0.0196032	8.46381
K08640	0.590531	5.84091
K08642	0.0415035	5.94151
K08645	0.000369096	0.0224805
K08651	0.136308	3.50042
K08777	0.00324313	17.002
K09121	0.344236	1.44307
K09607	0.195135	3.69373
K09688	0.192646	6.36716
K09689	0.188014	5.44859
K09771	0.640233	6.4648
K09777	0.00463634	0.62464
K09882	0.213657	0.714232
K09883	0.207186	0.89871
K10107	0.186274	5.14663
K10811	0.0527663	11.3784
K10909	0.00214128	4.47391
K10910	0.0196475	7.10171
K10915	0.0542068	9.89059
K10916	0.0133609	7.00493
K10930	0.00442513	44.6236
K10948	0.0156226	17.2927
K11005	0.00636616	22.0978
K11014	0.23735	34.469
K11018	0.028214	6.21514
K11023	0.0520402	35.6961
K11028	0.00152104	3.30873
K11029	0.356975	4602.55
K11030	0.0504482	77.3343
K11032	0.00958364	27.7794
K11035	0.00371909	37.6004
K11038	0.00113108	16.5178
K11040	0.00186845	0.00130486
K11044	0.0148068	17.2112
K11045	0.00545396	5.98932
K11073	0.0363344	2.22827
K11139	0.0684034	246.888
K11216	0.171825	12.921
K11629	0.00152166	7.9011
K11630	0.0025983	7.44296
K11741	0.937647	4.05301
K11811	0.16798	7.70257
K11814	0.0055245	15.346
K11815	0.00531527	16.0772
K11889	0.00759289	30.0385
K11890	0.180343	8.89005
K11891	0.252143	6.44531
K11892	0.238506	6.24434
K11893	0.257944	6.52437
K11894	0.162221	12.21
K11895	0.307225	6.74375
K11896	0.265083	6.51888
K11897	0.223679	8.55363
K11898	0.247518	10.222
K11899	0.0203243	9.27765
K11900	0.268513	6.58192
K11901	0.252891	6.66962
K11902	0.246541	8.20242
K11903	0.428592	6.85312
K11904	1.02803	7.19908
K11905	0.172971	12.3388
K11906	0.158036	7.90846
K11907	0.24538	7.32308
K11909	0.213899	20.0611
K11910	0.192172	13.5392
K11911	0.031241	20.3145
K11913	0.081818	11.9711
K11918	0.135334	20.6248
K11919	0.0262627	41.4057
K11935	0.095204	13.2121
K11937	0.103755	10.1759
K12078	0.000747122	0.00248989
K12079	0.00348662	33.4342
K12080	0.000373549	0.000499664
K12081	0.000746552	0.0070927
K12082	0.000373549	0.000499664
K12083	0.000746552	0.0070927
K12084	0.000373549	0.000499664
K12085	0.000373549	0.000499664
K12148	0.00180359	2.07351
K12151	0.000571285	5.01683
K12341	0.000369552	0.0123432
K12342	0.0499988	65.0001
K12415	0.00443428	105.464
K12517	0.0625882	318.791
K12520	0.000367879	0.0136629
K12521	0.0639396	199.534
K12522	0.000367879	0.0136629
K12523	0.0014925	0.023584
K12536	0.139973	4.2936
K12537	0.118448	4.36267
K12538	0.0468951	12.4273
K12542	0.140756	5.21433
K12543	0.12211	6.11448
K12545	0.0424481	38.2741
K12549	0.0168799	72.9403
K12683	0.000373549	0.000499664
K12684	0.0125762	44.8199
K12686	0.150192	6.02919
K12689	0.000824082	6.90648
K12785	0.00478427	111.403
K12786	0.00037181	0.00813272
K13085	0.0421304	15.8165
K13276	4.6892850282665e-07	8.52164
K13277	0.00435087	11.5017
K13284	0.00149453	0.00508706
K13285	0.0428575	28.5615
K13286	0.0406419	55.411
K13287	0.0419706	30.7405
K13439	0.070558	53.7734
K13452	0.00401393	94.5847
K13461	0.0189507	111.656
K13580	0.00865693	10.4835
K13630	0.000461818	2.39242
K13650	0.00179088	13.8908
K13651	1.04406	52.4643
K13654	0.110988	14.8385
K13714	0.000793046	0.637282
K13715	0.000372525	0.00390336
K13735	0.0687856	4.73864
K13740	0.0129193	325.17
K13741	0.0196052	40.3314
K13790	0.0145585	65.3897
K14645	0.548496	2.59164
K14647	0.0566556	6.07518
K14978	0.0379047	24.5986
K14979	0.0304894	17.3571
K14988	0.0457414	18.8606
K14989	0.060877	18.109
K15125	0.244248	13.6764
K15126	0.0136657	169.431
K15352	0.0202138	122.253
K15367	0.00970872	38.5016
K15368	0.0351137	16.9976
K15547	0.0980836	11.9471
K15721	0.233436	38.7305
K15842	0.00206129	43.0264
K15850	0.000993385	13.8881
K15924	0.206984	14.0499
K15973	0.372695	3.76522
K16088	0.124059	9.12271
K16089	0.188588	9.36696
K16090	0.0808791	3.6401
K16301	0.156991	7.04532
K16559	0.0134117	7.74666
K16565	0.00840723	8.82369
K16566	1.10474	2.53708
K16567	0.486298	5.05232
K16568	1.54276	2.88322
K16619	0	8.87693
K16635	0.000371646	0.00810744
K16637	3.00821	25124.4
K16638	0.028093	84.6701
K16696	0.00250718	20.2489
K17382	0.104219	5.91641
K17734	0.212791	4.80514
K17836	1.30323	3.03786
K17837	0.33942	6.31686
K17838	0.216427	8.93481
K17850	0.075135	12.2254
K18098	0.0634994	6.81214
K18099	0.0183329	99.5921
K18131	0.0007463	0
K18135	0.00938767	4.5615
K18136	0.0759017	6.45595
K18195	0.177505	18.8566
K18214	0.0462642	7.60783
K18215	0.0195332	10.853
K18218	0.1633	2.07022
K18220	0.159024	4.35112
K18221	0.0606898	23.6767
K18263	0.000373503	0.00112016
K18304	0.0559578	14.4042
K18325	0.00188174	16.1245
K18326	0.00801685	5.92819
K18346	0.261774	1.0824
K18353	0.398079	2.46213
K18376	0.053526	39.692
K18433	0.0282762	36.5016
K18434	0.0495713	10.7037
K18481	0.0130783	3.24184
K18546	0.0106836	5.95911
K18548	0.00140824	23.0528
K18552	0.172714	22.1886
K18553	0.0898674	10.8016
K18555	0.537974	4.64916
K18589	0.175132	109.02
K18590	0.0181865	12.3774
K18591	0.0226746	21.2858
K18650	0.1338	22.5695
K18698	48.5579	26591.2
K18699	0.0152808	113.801
K18766	0.00332075	16.9111
K18767	0.0279727	100.969
K18768	1.2125	6252.01
K18780	0.010867	51.2319
K18781	0.378332	2438.67
K18782	0.305631	2028.53
K18790	20.2211	86883.5
K18791	0.0415353	144.936
K18792	0.0367445	149.866
K18793	0.000747042	0.0035684
K18794	0.000372835	0.00624548
K18795	1.56789	4041.33
K18796	0.0106755	270.661
K18797	0.00111849	0.0256161
K18851	0.0352396	5.2056
K18924	0.0143911	2.99644
K18925	0.0101132	3.89121
K18926	0.140928	2.13732
K18934	0.00180271	2.05465
K18935	0.000398508	0.699165
K18936	0.00957649	8.28685
K18973	0.000371646	0.00810744
K18975	0.307358	87.6374
K18976	0.00287097	64.3365
K18984	0.0535503	20.2111
K19057	0.781369	98.3999
K19060	0.0383478	20.1876
K19061	9.23238	39667.9
K19095	0.00408649	96.5645
K19096	0.00724783	84.263
K19097	0.000371838	0.00365543
K19100	0.000370668	0.0127229
K19101	0.000371966	0.00605529
K19209	0.000372149	0.00519978
K19210	0.000373585	0.000465457
K19211	0.00117801	19.9478
K19213	0.000906745	13.3739
K19214	0.000371853	0.00617516
K19215	0.00493888	57.8253
K19216	0.00130598	23.4858
K19217	0.00167982	33.1045
K19218	0.0878539	564.809
K19224	0.0184992	2.27166
K19231	0.32341	15.798
K19232	0.000746772	0.00552007
K19233	0.0428007	35.1282
K19318	0.00193076	39.6256
K19319	0.000746955	0.00849102
K19320	0.000372111	0.00712358
K19334	0.203356	3.32514
K19336	0.112084	17.7877
K19351	0.00291589	65.4815
K19417	0.000796227	10.6434
K19449	0.00188856	3.34883
K19541	0.000746844	0.00425471
K19542	0.0058755	47.2347
K19551	0.0279296	15.2918
K19576	0.000910126	2.21973
K19578	0.00310732	8.45064
K19594	0.237098	61.6619
K19595	0.191899	59.654
K19645	0.00112005	0.0106688
K19646	0.00500944	15.3467
K19666	0.0827323	20.1563
K19688	0.00129344	6.95744
K19701	0.318502	3.23235
K19702	0.0506346	5.94559
K19731	0.0575929	12.681
K19733	0.00509836	12.8344
K19734	0.0356632	22.7345
K19735	0.000371646	0.00810744
K19736	0.377377	13.6476
K20252	0.0102858	21.764
K20266	0.364647	10.6933
K20267	0.146393	15.6743
K20319	0.00258851	56.7688
K20320	0.000371646	0.00810744
K20334	0.0102099	6.37879
K20480	0.011021	5.0883
K20527	0.342377	9.80168
K20528	0.346056	9.73296
K20529	0.334367	10.1164
K20530	0.343129	10.2102
K20531	0.34408	9.89739
K20532	0.334445	9.71451
K20533	0.340134	9.96127
K20540	0.0164371	206.083
K20542	0.5293	9.86292
K20555	0.0173358	19.8518
K20744	0.00596501	28.7706
K20749	0.00356277	15.3318
K20754	0.0313505	7.56327
K20811	0.00587864	15.0458
K20847	0.0456134	16.676
K20918	0.00896626	5.88449
K20919	0.000445286	1.94108
K20951	0.00204998	39.5664
K20952	0.00199034	40.2096
K20953	0.0018676	0.0215484
K20977	0.00713843	3.82658
K20978	0.0360597	3.1936
K21154	0.0017098	33.857
K21252	0.104861	14.9703
K21266	0.00100809	15.9292
K21276	0.000639475	6.80365
K21277	0.00108554	17.8902
K21429	0.0397803	12.7875
K21449	2.84781	22.347
K21453	0.0477471	7.5391
K21471	0.100334	1.81229
K21472	0.797315	2.75613
K21478	0.0546318	3.34868
K21687	0.00874984	3.56984
K21697	0.000797477	0.71393
K21712	0.0741779	30.7223
K21740	0.0028146	62.5123
K21741	0.653161	17.1021
K21744	0.518683	3.34222
K21905	0.00496918	98.7711
K21906	0.00924454	43.5191
K21907	0.00310033	67.9872
K21961	0.108411	7.16021
K21967	0.0115569	35.9171
K21976	0.000914384	13.0537
K22249	0.00316033	9.16719
K22253	0.0152368	33.4568
K22268	0.0232499	7.41355
K22278	1.90498	1.08419
K22332	0.00552874	134.901
K22333	0.000997242	15.6658
K22334	0.000372656	0.00397443
K22335	0.0060447	68.3574
K22351	0.0175242	29.7461
K22352	0.000936346	13.9983
K22487	0.0516362	33.9765
K22488	0.0429704	30.0778
K22504	0.041633	32.2346
K22505	0.0422079	29.1335
K22506	0.0490247	35.6433
K22507	0.0454784	33.3903
K22508	0.0444576	34.2807
K22509	0.0386942	31.1977
K22510	0.0467221	33.354
K22511	0.0506613	30.8243
K22512	0.0576473	28.9984
K22513	0.0482394	35.9328
K22514	0.0269849	34.2384
K22850	0.00106094	3.99652
K22934	0.295794	3.18629
K22977	0.000369096	0.0224805
K22980	0.00186694	0.025994
K23186	0.175831	5.11314
K23187	0.2081	5.11123
K23188	0.170316	4.85447
K23241	0.00344229	29.2759
K23255	0.00149494	0.00355118
K23472	0.000744913	0.0168693
K23473	0.000369552	0.0123432
K23474	3.1225	20126.5
K23475	0.0685088	16.7184
K23476	0.0402506	46.5284
K23650	0.00074496	0.0203722
K23661	0.00111884	0.0300824
K23775	0.91954	3.5713
K23778	0.133005	5.58978
K23944	0.0118772	302.236
K23945	0.0129193	325.17
K23985	0.00276763	8.04603
K23989	0.00639004	6.37
K24078	0.0150661	5.77586
K24079	0.00534766	42.0204
K24153	0.00411116	97.1823
K24161	0.000373775	0.000736175
K24162	0.000373775	0.000736175
K24648	0.00346821	0.480623
K24948	0.0165199	5.564
K24949	0.0172158	7.18605
K24950	0.0157909	5.56476
K24951	0.00949612	4.3743
K25086	0.0456392	3.7937
K25109	0.110896	8.34659
K25110	0.0522718	6.34056
K25111	0.0478917	6.37534
K25130	0.0493848	5.67406
K25227	0.720743	9.81824
K25282	0.259744	5.87527
K25283	0.246104	5.80576
K25284	0.246701	5.86612
K25285	0.250811	6.15086
K25286	0.169486	5.63192
K25287	0.0251137	7.42109
K25706	1.27131	0.387269
K25873	0.0126391	3.35095
K25883	0.00190589	10.3566
K25884	0.000713794	0.467526
K25885	0.000809235	0.487522
K25902	0.000373824	0.000587468
K25903	0.234295	14.1633
K25904	0.261316	14.5322
K25905	0.00196956	7.21561
K25906	0.000373824	0.000587468
K25907	0.000373824	0.000587468
K25908	0.0026975	59.6882
K25909	0.0036734	75.1301
K25910	0.00304091	67.6273
K25911	0.0530593	25.3326
K25912	0.00111941	0.0126328
K25913	0.00515351	31.9588
