## Supplementary material for "Cooperation shapes bacterial niche breadth evolution and patterns of diversification": Supplmentary tables: TableS9.xlsx

### Sheet: TableS9
Table S9. Intraspecific gene gain and loss rates of cooperative genes in 171 species.
Description: The 171 species used to construct the pan-genomes and calculate intraspecific cooperative gene gain and loss rates are species with at least 100 high-quality genomes in the GTDB. The number of genomes for each species used to construct the pan-genomes is also listed.
Species	Extracellular	Siderophores	Antibiotic_degradation	Biofilm	Secretion_system	Quorum_sensing	Cooperative_overall	gtdb_genome_representative	Phylum	Number_of_genomes
Elizabethkingia anophelis	-0.0229945	0.244541	0.0368481	0.0360887	0	0	0.0344091	RS_GCF_002023665.2	Bacteroidota	102
Bifidobacterium animalis	0.0274175	-0.0418157	-0.0217743	-0.0159308	0	0	0.0107788	RS_GCF_000260715.1	Actinobacteriota	104
Escherichia albertii	0.0683865	-0.0140311	0.0354716	0.0660372	0.331577	-0.0510574	0.117362	RS_GCF_000759775.1	Proteobacteria	105
Bifidobacterium pseudocatenulatum	0.064221	0	-0.0663619	0.17246	0	0	0.0711997	RS_GCF_001025215.1	Actinobacteriota	110
Glaesserella parasuis	0.0863777	-0.0730008	0.102495	0.111871	0	0	0.087752	RS_GCF_002015085.1	Proteobacteria	104
Staphylococcus ureilyticus	-0.0244268	-0.025376	0.0581392	0	0	0	0.0281551	RS_GCF_002902235.1	Firmicutes	107
Listeria innocua	0.105899	-0.0489819	0.00336681	-0.0489819	0	0	0.060438	RS_GCF_015276835.1	Firmicutes	107
Mammaliicoccus sciuri	-0.0275395	-0.0289253	0.0409185	0.120502	0	0	0.0117049	RS_GCF_002901825.1	Firmicutes	214
Serratia ureilytica	0.00797391	-0.0301408	-0.00311311	0.0551184	0.0734237	-0.0465261	0.0191309	RS_GCF_013375155.1	Proteobacteria	141
Xanthomonas arboricola	0.00578651	0.14691	0.0322048	-0.00180531	0.0808152	-0.0443665	0.0365568	RS_GCF_001013475.1	Proteobacteria	116
Burkholderia stagnalis	-0.00696796	0.0209302	-0.0322938	0.0357758	0.168373	0.0826046	0.0317994	RS_GCF_902830275.1	Proteobacteria	113
Citrobacter_B koseri	0.0317435	-0.0159128	0.0383208	0.060841	0	0	0.128563	GB_GCA_900446925.1	Proteobacteria	108
Bacillus_A paranthracis	0.0115762	-0.00383769	0.0101483	0.122998	0	-0.0427285	0.0232909	RS_GCF_001883995.1	Firmicutes	223
Bacillus_A tropicus	0.00474095	-0.0246915	0.0497369	0.000735918	0	-0.0572177	0.0266153	RS_GCF_001884035.1	Firmicutes	106
Micrococcus luteus	0.111503	-0.0892877	0.105085	-0.0764928	0	0	0.051485	RS_GCF_000023205.1	Actinobacteriota	111
Aeromonas caviae	0.0334994	0.114906	0.211023	0.0757935	0	0.127985	0.166405	RS_GCF_000819785.1	Proteobacteria	110
Burkholderia vietnamiensis	-0.0403044	-0.00421413	0.0249291	0.0171799	0.291722	0.157829	0.0725611	RS_GCF_000959445.1	Proteobacteria	111
Bacillus_A pseudomycoides	0.0516595	0.143794	-0.00418988	0.109972	0	-0.0447221	0.0662895	RS_GCF_000161455.1	Firmicutes	116
Aeromonas hydrophila	0.0631222	0.0718515	0.0717454	0.0524467	0	0.00987219	0.105059	RS_GCF_000014805.1	Proteobacteria	116
Enterobacter bugandensis	0.0113776	-0.046676	0.0266252	-0.00201266	0.120304	-0.0389379	0.0328024	RS_GCF_900324475.1	Proteobacteria	113
Streptococcus suis_P	0.0467935	0	-0.0042039	0.128714	0	0	0.0415697	GB_GCA_002831545.1	Firmicutes	128
Bacteroides thetaiotaomicron	0.0235191	0	0.064566	-0.0666686	0	0	0.0653489	RS_GCF_000011065.1	Bacteroidota	119
Bifidobacterium bifidum	0.0279952	-0.0638416	0.0685583	0.0901376	0	0	0.0625804	RS_GCF_001025135.1	Actinobacteriota	123
Vibrio anguillarum	0.0298909	0.0981561	0.167695	0.0359293	0.0136401	-0.0161256	0.0527256	RS_GCF_001989995.2	Proteobacteria	118
Enterobacter cloacae	0.0114372	-0.0262439	0.178393	0.0556301	0.153126	-0.0634052	0.0947457	RS_GCF_000025565.1	Proteobacteria	123
Bacteroides xylanisolvens	0.0312559	0	0.0517422	-0.0663825	0	0	0.0597339	RS_GCF_000210075.1	Bacteroidota	118
Citrobacter braakii	0.0301163	0.00024622	0.081405	0.0562159	0	0.0815525	0.0964029	RS_GCF_002075345.1	Proteobacteria	151
Bacillus_A mycoides	0.0335999	-0.0676935	0.00448904	0.0290709	0	-0.0479148	0.0122182	RS_GCF_000832605.1	Firmicutes	122
Bacteroides ovatus	0.0145925	0.233769	0.0656777	-0.0325749	0	0	0.0545197	RS_GCF_001314995.1	Bacteroidota	125
Pantoea agglomerans	0.0222304	-0.0347277	0.0749889	-0.0386998	0.118278	0.00523033	0.0415172	RS_GCF_001598475.1	Proteobacteria	121
Streptococcus pseudopneumoniae	0.0316766	-0.0189548	0.125331	-0.0604074	0	0	0.0526321	RS_GCF_002087075.1	Firmicutes	120
Streptococcus dysgalactiae	0.0159848	0	0.0555725	-0.0854599	0	0	0.0459973	RS_GCF_900459225.1	Firmicutes	121
Streptococcus salivarius	0.00390358	0	-0.00404657	-0.0581711	0	0	0.0561105	RS_GCF_000785515.1	Firmicutes	130
Xylella fastidiosa	0.0364496	-0.0192393	-0.013295	0.028896	0	0	0.152491	RS_GCF_011801475.1	Proteobacteria	128
Acinetobacter indicus	0.0656739	0.112174	0.178267	0.0498653	0	0	0.136433	RS_GCF_000488255.1	Proteobacteria	131
Ralstonia solanacearum	-0.0120294	0.0276494	0.0496143	0.0357105	0	-0.0112968	0.0572127	RS_GCF_002251695.1	Proteobacteria	124
Streptococcus thermophilus	-0.0162505	0	0.273027	0.0793209	0	0	0.140582	RS_GCF_010120595.1	Firmicutes	127
Limosilactobacillus reuteri	0.00746029	0	0.0960017	-0.0872547	0	0	0.0555936	RS_GCF_000016825.1	Firmicutes	130
Enterococcus_B durans	-0.040112	-0.0669459	0.0419408	-0.0748168	0	0	-0.00857594	RS_GCF_001544215.1	Firmicutes	129
Priestia megaterium	0.00596914	-0.04248	0.0237372	0.00345428	0	0	0.0124071	RS_GCF_000832985.1	Firmicutes	144
Staphylococcus chromogenes	0.0366843	0.0162771	-0.000488211	0	0	0	0.0223257	RS_GCF_002901945.1	Firmicutes	130
Corynebacterium pseudotuberculosis	0.040133	-0.0170854	0.0523566	0	0	0	0.026494	RS_GCF_002155265.1	Actinobacteriota	131
Serratia nevei	0.0216671	0.0324868	0.119546	0.0666184	0.230209	0.0577254	0.106366	RS_GCF_016742975.1	Proteobacteria	137
Enterobacter kobei	0.000737161	-0.018063	0.1651	0.0253117	0.192621	-0.0474363	0.0927534	RS_GCF_001729765.1	Proteobacteria	137
Lactobacillus helveticus	-0.0912472	0	0.367883	0.0391201	0	0	0.0475842	RS_GCF_000160855.1	Firmicutes	143
Pseudomonas_E syringae	-0.00375205	-0.0103116	0.0489874	0.0255548	0.164319	0.169593	0.0485716	RS_GCF_000507185.2	Proteobacteria	145
Erwinia amylovora	-0.00158737	-0.00073389	-0.0161303	-0.0037367	0.0288035	-0.01971	0.00804235	RS_GCF_017161565.1	Proteobacteria	141
Leptospira borgpetersenii	-0.0104054	0.0647751	-0.00649948	0.054811	0	0	0.010263	RS_GCF_003046425.1	Spirochaetota	144
Pantoea ananatis	-0.00372668	-0.00297978	-0.00890509	-0.0383052	0.0822571	-0.0324525	0.00731899	RS_GCF_000710035.2	Proteobacteria	146
Aeromonas veronii	0.100847	-0.00568642	0.104238	0.0829125	0	0.165314	0.166349	RS_GCF_000820225.1	Proteobacteria	152
Staphylococcus capitis	0.00988122	-0.0550817	0.0691995	-0.0333223	0	0	0.0404031	RS_GCF_002902325.1	Firmicutes	150
Flavobacterium psychrophilum	0.0113828	-0.0155827	0.00993044	0.028681	0	0	0.023567	RS_GCF_002217405.1	Bacteroidota	150
Lactobacillus crispatus	0.0452048	0	0.0679135	0.0857603	0	0	0.0825887	RS_GCF_018987235.1	Firmicutes	152
Staphylococcus saprophyticus	-0.0195761	-0.0626486	0.111103	0.164691	0	0	0.0434847	RS_GCF_000010125.1	Firmicutes	165
Parabacteroides distasonis	0.0132871	-0.0289736	0.0240567	-0.0608616	0	0	0.0231575	RS_GCF_000012845.1	Bacteroidota	169
Xanthomonas phaseoli	0.0218437	0.0918087	-0.0165805	0.018587	0.21045	-0.057939	0.0724112	RS_GCF_003999565.1	Proteobacteria	158
Klebsiella grimontii	0.0362961	0.126695	0.0523732	-0.0100367	0	-0.0470763	0.137068	RS_GCF_900200035.1	Proteobacteria	174
Vibrio alginolyticus	-0.011807	0.106132	0.0808563	0.0778778	0.00760262	-0.0325434	0.0310225	RS_GCF_000354175.2	Proteobacteria	167
Bifidobacterium breve	0.0317233	0	0.139764	0.178665	0	0	0.0905611	RS_GCF_001025175.1	Actinobacteriota	162
Klebsiella oxytoca	0.0114951	0.0160444	0.10761	-0.0250592	0.112867	-0.0342984	0.0574819	RS_GCF_001598695.1	Proteobacteria	176
Ralstonia pseudosolanacearum	-0.0185514	0.0672124	0.089554	-0.0165278	0	0.00105106	0.0618965	RS_GCF_003999715.1	Proteobacteria	164
Morganella morganii	0.0420531	0.163716	0.114601	0.168815	0.346204	-0.0588978	0.162735	RS_GCF_019243775.1	Proteobacteria	167
Bacillus pumilus	-0.00248071	0.0626127	-0.0129183	-0.0430894	0	-0.0479379	0.00123071	RS_GCF_900186955.1	Firmicutes	166
Akkermansia muciniphila	-0.0361552	-0.0399599	-0.00772664	-0.0328681	0	0	-0.0302478	RS_GCF_000020225.1	Verrucomicrobiota	185
Listeria seeligeri	0.115404	-0.0438948	-0.0129002	-0.0379068	0	0	0.058602	RS_GCF_000027145.1	Firmicutes	167
Pediococcus acidilactici	0.0598859	0	0.0131	-0.0647967	0	0	0.0427822	RS_GCF_000146325.1	Firmicutes	168
Staphylococcus hominis	0.0822517	0.00851885	0.0639118	-0.0714293	0	0	0.0599847	RS_GCF_002901845.1	Firmicutes	176
Rhizobium ruizarguesonis	0.0131559	-0.0100127	0.00492594	0.0117636	0.539752	-0.0171724	0.13056	RS_GCF_012349115.1	Proteobacteria	169
Chlamydia trachomatis	0.0205725	-0.0168832	0.102164	0	0	0	0.0449146	RS_GCF_000012125.1	Chlamydiota	176
Staphylococcus argenteus	0.0468389	0.0395703	0.0105184	-0.0231234	0	0	0.0328237	RS_GCF_000236925.1	Firmicutes	171
Mycoplasmoides pneumoniae	-0.00275921	0	0	0	0	0	0.00108315	RS_GCF_001272835.1	Firmicutes	183
Vibrio crassostreae	0.0264759	0.043781	0.0236855	0.0633308	0	0.0236966	0.0883602	RS_GCF_001048535.1	Proteobacteria	176
Listeria monocytogenes_C	0.0939288	-0.0427941	-0.0330538	-0.0427941	0	0	0.0355629	RS_GCF_013282665.1	Firmicutes	176
Ligilactobacillus salivarius	-0.00245815	0	0.0221189	-0.0124018	0	0	0.0294978	RS_GCF_001435955.1	Firmicutes	188
Bacteroides fragilis	0.00445302	0.0934656	0.0583343	-0.0451008	0	0	0.0334925	RS_GCF_000025985.1	Bacteroidota	184
Burkholderia cepacia	0.0323243	-0.0512172	0.00264276	0.0774515	0.293088	0.0757346	0.0770279	RS_GCF_001411495.1	Proteobacteria	180
Enterobacter roggenkampii	-0.00822238	-0.00502458	0.138573	0.0641141	0	-0.00465603	0.105552	RS_GCF_001729805.1	Proteobacteria	196
Clostridium_F botulinum	0.0512357	0.0905504	0.0411103	-0.0491165	0	-0.0700093	0.0572684	RS_GCF_001276985.1	Firmicutes_A	193
Yersinia enterocolitica	0.101963	0.112222	0.0568977	0.184342	0.183094	0.115022	0.125703	RS_GCF_901472495.1	Proteobacteria	183
Mycobacterium avium	-0.00650509	-0.0169624	0.252945	0.103465	0	0	0.0619196	RS_GCF_009741445.1	Actinobacteriota	189
Mannheimia haemolytica	-0.0036428	0.199442	0.073229	0.0229828	0	0	0.0560143	RS_GCF_004342115.1	Proteobacteria	193
Enterococcus_B hirae	0.0242397	-0.0314473	0.0227952	0.0178823	0	0	0.0213077	GB_GCA_000271405.2	Firmicutes	200
Bacillus_A wiedmannii	0.0307711	-0.0695834	0.00813936	0.0507369	0	-0.0703765	0.021217	RS_GCF_001583695.1	Firmicutes	225
Moraxella catarrhalis	0.0843302	0.0167836	-0.0265406	0.0423396	0	0	0.0634917	RS_GCF_001632285.1	Proteobacteria	200
Acinetobacter nosocomialis	0.0623217	0.0221882	0.0817869	-0.006273	0	0	0.109365	RS_GCF_000368085.1	Proteobacteria	222
Lactococcus lactis	-0.0237848	0	-0.0210121	0	0	0	0.00693563	RS_GCF_900099625.1	Firmicutes	215
Oenococcus oeni	0.0804459	0	0.0983237	0	0	0	0.132413	RS_GCF_000372485.1	Firmicutes	203
Bacillus licheniformis	0.00855603	-0.0240653	0.000301228	-0.0251857	0	0	0.00270948	RS_GCF_000011645.1	Firmicutes	209
Vibrio vulnificus	-0.0237671	-0.0180352	0.0234422	0.0204427	0.0491065	0.0417269	0.00882581	RS_GCF_002224265.1	Proteobacteria	217
Stenotrophomonas maltophilia	-0.0211702	0.0322025	0.0514281	0.0179303	0.141913	0.0755954	0.0363117	RS_GCF_900186865.1	Proteobacteria	223
Rhodophyticola sp007827395	-0.00107612	-0.00107612	-0.00107612	-0.00107612	-0.00107612	0	-0.00107612	GB_GCA_007827395.1	Proteobacteria	216
Pseudomonas_E amygdali	0.0180398	0.189256	0.0369219	-0.0248175	0.134916	0.0216825	0.06297	RS_GCF_002699855.1	Proteobacteria	221
Lacticaseibacillus rhamnosus	0.0539713	0	-0.0095615	0	0	0	0.0520589	RS_GCF_900636965.1	Firmicutes	234
Bacillus_A thuringiensis_S	0.0433909	-0.0421294	0.0104403	0.0286154	0	-0.0423012	0.0249993	RS_GCF_000021305.1	Firmicutes	227
Sinorhizobium meliloti	0.0188697	0.00892031	0.0775019	0.00515338	0.0769815	0.123589	0.0517661	RS_GCF_017876815.1	Proteobacteria	228
Lacticaseibacillus paracasei	0.0716649	0	-0.0657702	0	0	0	0.0553087	RS_GCF_000829035.1	Firmicutes	248
Phocaeicola vulgatus	0.0406269	0.0722496	0.0783036	-0.0687789	0	0	0.0607585	RS_GCF_000012825.1	Bacteroidota	248
Xanthomonas perforans	-0.00370904	0.0484123	0.0576037	-0.0135402	0.100437	-0.0357666	0.0333193	RS_GCF_013112235.1	Proteobacteria	235
Xanthomonas cissicola	0.00156179	-0.0080614	-0.0050619	0.0352382	0.135877	-0.0588562	0.0407248	RS_GCF_008801575.1	Proteobacteria	245
Clostridium beijerinckii	0.0125847	-0.00469927	0.0487221	-0.0129425	0	0	0.0198411	RS_GCF_018223745.1	Firmicutes_A	242
Streptococcus mutans	-0.0337682	-0.0218152	-0.000864184	-0.0538154	0	0	-0.0076005	RS_GCF_006739205.1	Firmicutes	249
Bacillus_A toyonensis	-0.000235316	-0.0345333	-0.00754745	0.0525381	0	-0.033764	-0.00185982	RS_GCF_000496285.1	Firmicutes	272
Burkholderia cenocepacia	0.0025873	-0.0215037	0.0142488	0.106154	0.166598	0.0822259	0.0544187	RS_GCF_900446215.1	Proteobacteria	263
Bacillus_A thuringiensis	0.0293205	-0.0557005	0.0126362	0.0703739	0	-0.0380084	0.0186533	RS_GCF_002119445.1	Firmicutes	265
Klebsiella michiganensis	0.0268787	0.115686	0.128224	-0.0233266	0.270959	-0.0402659	0.112182	RS_GCF_002925905.1	Proteobacteria	286
Bacteroides uniformis	0.0188307	0.122317	0.0762763	-0.0294408	0	0	0.0560125	RS_GCF_000154205.1	Bacteroidota	274
Burkholderia gladioli	-0.0238133	-0.0264579	-0.00548019	-0.0129971	0.185795	-0.000810019	0.0218154	RS_GCF_000959725.1	Proteobacteria	265
Helicobacter pylori_CI	-0.00561573	-0.0381856	0.0943165	0	0	0	0.0319661	RS_GCF_000448485.1	Campylobacterota	276
Pasteurella multocida	0.0104698	0.0338473	0.108941	0.022088	0	-0.0539768	0.0496424	RS_GCF_900187275.1	Proteobacteria	282
Pseudomonas_E avellanae	0.0148717	0.0227018	0.066366	-0.0497295	0.313741	0.188877	0.0780899	RS_GCF_000444135.1	Proteobacteria	298
Acinetobacter pittii	0.0489199	0.0177715	0.0717804	0.00208481	0	0	0.0969021	RS_GCF_000369045.1	Proteobacteria	312
Clostridium_P perfringens	0.0794842	0.12699	0.112675	-0.0795907	0	0	0.0758475	RS_GCF_000013285.1	Firmicutes_A	302
Burkholderia ubonensis	0.00266917	-0.044885	-0.00645498	0.0897648	0.139133	0.196086	0.0393107	RS_GCF_000959245.1	Proteobacteria	307
Cutibacterium acnes	0.0449974	-0.0379827	-0.0156885	0	0	0	0.0171477	RS_GCF_003030305.1	Actinobacteriota	315
Enterococcus_B lactis	0.0484821	0	0.0559819	0	0	0	0.0550392	RS_GCF_015751045.1	Firmicutes	323
Burkholderia multivorans	-0.0271962	0.0315901	0.0307861	0.0688883	0.184543	0.0977727	0.050398	RS_GCF_000959525.1	Proteobacteria	326
Klebsiella aerogenes	-0.0120849	0.163221	0.0455353	0.0463874	0.240393	-0.0491791	0.0893553	RS_GCF_000215745.1	Proteobacteria	336
Corynebacterium diphtheriae	0.0384591	0.117823	0.0858566	-0.0769347	0	0	0.0728332	RS_GCF_001457455.1	Actinobacteriota	342
Leptospira interrogans	-0.00466132	-0.0264244	-0.015331	0.0504821	0	0	-0.00164497	RS_GCF_900156205.1	Spirochaetota	338
Xanthomonas oryzae	0.00800308	0.0168805	0.0607726	0.00140331	0.0896639	-0.0389485	0.0341068	RS_GCF_004136375.1	Proteobacteria	361
Helicobacter pylori_BU	-0.00880379	-0.0303182	0.0744108	0	0	0	0.0325767	RS_GCF_900120335.1	Campylobacterota	369
Citrobacter freundii	0.045752	0.0512041	0.155501	0.0510492	0.644743	0	0.187651	RS_GCF_011064845.1	Proteobacteria	437
Staphylococcus haemolyticus	0.0446471	0.00150477	0.0451003	-0.0663198	0	0	0.0402089	RS_GCF_006094395.1	Firmicutes	377
Proteus mirabilis	-0.00410789	0.160819	0.111237	0.105895	0.0825864	0	0.0781402	RS_GCF_000160755.1	Proteobacteria	399
Streptococcus equi	0.000814017	0	0.0493053	-0.0294903	0	0	0.0289943	GB_GCA_900637675.1	Firmicutes	389
Serratia marcescens_K	-0.0139059	0.000673288	0.104539	0.0747592	0.158827	-0.0256152	0.0664822	RS_GCF_002220655.1	Proteobacteria	404
Bacillus_A anthracis	0.0564418	-0.0450639	0.018822	0.281935	0	0	0.0565285	RS_GCF_000742895.1	Firmicutes	405
Cronobacter sakazakii	-0.0114892	0.0424894	0.043442	0.0315397	0.0602107	0	0.032331	RS_GCF_000982825.1	Proteobacteria	437
Helicobacter pylori_C	-0.001968	-0.0278299	-0.0131935	0	0	0	0.0159587	RS_GCF_000277405.1	Campylobacterota	431
Staphylococcus pseudintermedius	-0.0143343	-0.0582554	0.106473	-0.0629428	0	0	0.0414762	RS_GCF_001792775.2	Firmicutes	428
Bifidobacterium longum	0.0874831	-0.0852283	-0.000679594	0	0	0	0.0816814	RS_GCF_000196555.1	Actinobacteriota	463
Bacillus subtilis	-0.00777829	-0.0470943	-0.0212577	0.0186541	0	0	-0.0129955	RS_GCF_000009045.1	Firmicutes	474
Bacillus velezensis	-0.00398802	-0.0376521	0.00335773	-0.0392837	0	0	-0.00654644	RS_GCF_001461825.1	Firmicutes	490
Haemophilus influenzae	-0.0143613	-0.0440231	0.0290436	0.311645	0	0	0.0731363	RS_GCF_001457655.1	Proteobacteria	510
Klebsiella variicola	0.0169509	0.0253066	0.0856919	0.0106104	0.252202	-0.0296096	0.0852394	RS_GCF_000828055.2	Proteobacteria	524
Bacillus_A bombysepticus	0.0269126	-0.0489451	-0.0177305	0.0961433	0	-0.0440882	0.0106125	RS_GCF_006384875.1	Firmicutes	580
Klebsiella quasipneumoniae	0.0326259	-0.0238949	0.14881	0.0595246	0	-0.0360435	0.152831	RS_GCF_000751755.1	Proteobacteria	639
Lactiplantibacillus plantarum	0.0120391	-0.0352582	-0.0276642	0.115732	0	0	0.0222675	RS_GCF_014131735.1	Firmicutes	623
Yersinia pestis	0.0417344	0.143448	0.012198	0.112091	-0.0259946	-0.0505797	0.0428026	RS_GCF_900460465.1	Proteobacteria	643
Helicobacter pylori	0.00729492	-0.0433324	0.00585895	0	0	0	0.0340658	RS_GCF_900478295.1	Campylobacterota	745
Legionella pneumophila	-0.0166149	-0.0471178	0.0306075	-0.0258408	0.484681	-0.0483245	0.0987503	RS_GCF_000008485.1	Proteobacteria	784
Neisseria gonorrhoeae	0.0652257	0.057371	0.0175632	0.0265916	0	0	0.105743	RS_GCF_003315235.1	Proteobacteria	790
Brucella melitensis	0.0037449	0.00354438	0.04894	0.163511	-0.0116978	0	0.0251793	RS_GCF_000007125.1	Proteobacteria	855
Francisella tularensis	-0.00420763	0.00858373	-0.0270683	-0.026104	0	0	-0.0044733	RS_GCF_000008985.1	Proteobacteria	855
Campylobacter_D coli	0.0323109	-0.061054	0.0915131	0.0189302	0	0	0.185866	RS_GCF_000254135.1	Campylobacterota	956
Bordetella pertussis	-0.0249408	0.106789	0.0342975	0.0500161	0.1278	0	0.0463868	RS_GCF_000306945.1	Proteobacteria	980
Staphylococcus epidermidis	0.0364504	-0.025722	0.0935561	0.181914	0	0	0.0658786	RS_GCF_006742205.1	Firmicutes	1059
Streptococcus suis	0.031509	0	0.0248716	0.113968	0	0	0.0749525	RS_GCF_000294495.1	Firmicutes	1250
Pseudomonas_E viridiflava	-0.0090484	0.0182795	0.0145982	-0.016881	0.117849	0.018548	0.0185251	RS_GCF_001642795.1	Proteobacteria	1378
Vibrio parahaemolyticus	-0.019652	0.00163131	0.00543803	0.0510514	0.111464	-0.0248851	0.0259716	RS_GCF_900460535.1	Proteobacteria	1528
Streptococcus agalactiae	0.0549968	-0.0458585	0.0522529	0	0	0	0.0544252	RS_GCF_000186445.1	Firmicutes	1497
Vibrio cholerae	0.0583694	0.117907	0.139397	-0.0217123	-0.0170317	0.0415217	0.0552982	RS_GCF_001471585.2	Proteobacteria	1522
Listeria monocytogenes_B	0.0876879	-0.0349413	0.00470001	0	0	0	0.0514677	RS_GCF_000307025.1	Firmicutes	1692
Burkholderia mallei	-0.00117464	0.00980985	-0.0129124	-0.00361946	0.0271049	0.000168783	0.00469848	RS_GCF_000011705.1	Proteobacteria	1771
Enterobacter hormaechei_A	0.000292189	0.0182407	0.174546	-0.0126379	0.194357	-0.0572617	0.0978309	RS_GCF_001729745.1	Proteobacteria	1848
Mycobacterium abscessus	-0.0133951	-0.0137468	0.0276322	-0.0158983	0	0	0.000834924	GB_GCA_000069185.1	Actinobacteriota	1818
Campylobacter_D jejuni	0.0542572	-0.0331766	0.0868135	0.0327088	0	0	0.159627	RS_GCF_001457695.1	Campylobacterota	1841
Enterococcus faecalis	0.0150716	0.0961013	0.0542292	0	0	0	0.0644287	RS_GCF_000392875.1	Firmicutes	1892
Listeria monocytogenes	0.048575	-0.0308611	0.0239563	0	0	0	0.0430306	RS_GCF_900187225.1	Firmicutes	1952
Clostridioides difficile	-0.0027518	-0.0053317	0.0111804	-0.0341581	0	0	0.0337731	RS_GCF_001077535.1	Firmicutes_A	2185
Neisseria meningitidis	0.057412	0.0054399	0.0662696	0.0280018	0	0	0.0467849	RS_GCF_900638555.1	Proteobacteria	2078
Enterococcus_B faecium	-0.0255601	-0.0732573	0.135113	0	0	0	0.0509241	RS_GCF_001544255.1	Firmicutes	2153
Streptococcus pyogenes	0.058125	0	0.0441007	0	0	0	0.0653247	RS_GCF_002055535.1	Firmicutes	2134
Acinetobacter baumannii	0.0693111	0.0544247	0.113325	-0.0362899	0	0	0.0836473	RS_GCF_009759685.1	Proteobacteria	5305
Pseudomonas aeruginosa	-0.00957193	0.0250216	0.0942384	-0.00316708	0.134197	0.062032	0.0475273	RS_GCF_001457615.1	Proteobacteria	5586
Mycobacterium tuberculosis	0.00763591	0.0277617	0.0184867	0.0404816	0	0	0.0164404	RS_GCF_000195955.2	Actinobacteriota	6798
Streptococcus pneumoniae	0.0716023	-0.02419	0.102415	0.0671929	0	0	0.0741795	RS_GCF_001457635.1	Firmicutes	8357
Klebsiella pneumoniae	-0.0172001	0.151204	0.17887	0.0370234	0.234525	-0.0484466	0.127183	RS_GCF_000742135.1	Proteobacteria	11179
Salmonella enterica	0.0264166	0.0252125	0.063342	0.0698182	0.172795	-0.000908276	0.0803188	RS_GCF_000006945.2	Proteobacteria	12208
Staphylococcus aureus	0.0365805	-0.00978178	0.0734037	-0.0358397	0	0	0.0431201	RS_GCF_001027105.1	Firmicutes	12965
Escherichia coli	0.0960725	0.122508	0.0856127	0.173178	0	0	0.192693	RS_GCF_003697165.2	Proteobacteria	26573
