## Supplementary material for "Cooperation shapes bacterial niche breadth evolution and patterns of diversification": Supplmentary tables: TableS10.xlsx

### Sheet: TableS10
Table S10. List of families on which diversification analysis was based.
Description: The Number_of_species column repsents the number of species belonging to a particular family in our dataset.
Family	Number_of_species
f__Burkholderiaceae	1353
f__Flavobacteriaceae	919
f__Rhodobacteraceae	817
f__Streptomycetaceae	814
f__Mycobacteriaceae	772
f__Pseudomonadaceae	715
f__Sphingomonadaceae	673
f__Microbacteriaceae	637
f__Enterobacteriaceae	571
f__Rhizobiaceae	540
f__Lactobacillaceae	372
f__Lachnospiraceae	367
f__Streptococcaceae	327
f__Alteromonadaceae	321
f__Micrococcaceae	316
f__Xanthomonadaceae	298
f__Xanthobacteraceae	271
f__Pseudonocardiaceae	263
f__Sphingobacteriaceae	262
f__Moraxellaceae	259
f__Paenibacillaceae	258
f__Micromonosporaceae	243
f__Streptosporangiaceae	235
f__Chitinophagaceae	233
f__Vibrionaceae	224
f__Acetobacteraceae	221
f__Weeksellaceae	221
f__Beijerinckiaceae	212
f__Bacteroidaceae	200
f__Nocardioidaceae	196
f__Planococcaceae	164
f__Halomonadaceae	163
f__Clostridiaceae	158
f__Rhodocyclaceae	147
f__Nostocaceae	144
f__Cellulomonadaceae	141
f__Actinomycetaceae	134
f__Caulobacteraceae	134
f__Dermatophilaceae	134
f__Cyclobacteriaceae	133
f__Bifidobacteriaceae	130
f__Pasteurellaceae	121
f__Amphibacillaceae	119
f__Hymenobacteraceae	118
f__DSM-18226	117
f__Rhodanobacteraceae	115
f__Rhizobiaceae_A	111
f__Cyanobiaceae	109
