## Supplementary material for "Cooperation shapes bacterial niche breadth evolution and patterns of diversification": Supplmentary tables: TableS14.xlsx

### Sheet: TableS14
Table S14. Metabolic pathway information and runs-adjusted Jaccard coefficient (rJC) between cooperative KOs and corresponding co-evolved KOs.
Description: The metabolic pathway information was retrieved from the KEGG PATHWAY database. A cooperative KO can be found to have significant rJC with multiple KOs. In addition, a KO can be assigned to different metabolic pathways. Some KOs cannot be assigned to any metabolic pathway.
Cooperative_KO	Coevolved_KO	rJC	Cooperative_kegg_pathway_id	Coevolved_kegg_pathway_id	Cooperative_kegg_pathway_info	Coevolved_kegg_pathway_info
K00681	K02838	0.478862	map00430	NA	Taurine and hypotaurine metabolism	NA
K00681	K02838	0.478862	map00460	NA	Cyanoamino acid metabolism	NA
K00681	K02838	0.478862	map00480	NA	Glutathione metabolism	NA
K00681	K02838	0.478862	map01100	NA	Metabolic pathways	NA
K00689	K06286	0.322034	map00500	NA	Starch and sucrose metabolism	NA
K00689	K06286	0.322034	map01100	NA	Metabolic pathways	NA
K00689	K06286	0.322034	map02020	NA	Two-component system	NA
K00692	K02907	0.363636	map00500	map03010	Starch and sucrose metabolism	Ribosome
K00692	K02907	0.363636	map01100	map03010	Metabolic pathways	Ribosome
K00692	K02907	0.363636	map02020	map03010	Two-component system	Ribosome
K00701	K03671	0.298267	map00500	map04621	Starch and sucrose metabolism	NOD-like receptor signaling pathway
K00701	K03671	0.298267	map00500	map05012	Starch and sucrose metabolism	Parkinson disease
K00701	K03671	0.298267	map00500	map05132	Starch and sucrose metabolism	Salmonella infection
K00701	K03671	0.298267	map00500	map05418	Starch and sucrose metabolism	Fluid shear stress and atherosclerosis
K00701	K03671	0.298267	map01100	map04621	Metabolic pathways	NOD-like receptor signaling pathway
K00701	K03671	0.298267	map01100	map05012	Metabolic pathways	Parkinson disease
K00701	K03671	0.298267	map01100	map05132	Metabolic pathways	Salmonella infection
K00701	K03671	0.298267	map01100	map05418	Metabolic pathways	Fluid shear stress and atherosclerosis
K01046	K03111	0.472256	map00561	map03030	Glycerolipid metabolism	DNA replication
K01046	K03111	0.472256	map00561	map03430	Glycerolipid metabolism	Mismatch repair
K01046	K03111	0.472256	map00561	map03440	Glycerolipid metabolism	Homologous recombination
K01046	K03111	0.472256	map01100	map03030	Metabolic pathways	DNA replication
K01046	K03111	0.472256	map01100	map03430	Metabolic pathways	Mismatch repair
K01046	K03111	0.472256	map01100	map03440	Metabolic pathways	Homologous recombination
K01077	K02907	0.473905	map00730	map03010	Thiamine metabolism	Ribosome
K01077	K02907	0.473905	map00790	map03010	Folate biosynthesis	Ribosome
K01077	K02907	0.473905	map01100	map03010	Metabolic pathways	Ribosome
K01077	K02907	0.473905	map01240	map03010	Biosynthesis of cofactors	Ribosome
K01077	K02907	0.473905	map02020	map03010	Two-component system	Ribosome
K01083	K02907	0.44428	map00562	map03010	Inositol phosphate metabolism	Ribosome
K01083	K02907	0.44428	map01100	map03010	Metabolic pathways	Ribosome
K01113	K02838	0.469312	map00790	NA	Folate biosynthesis	NA
K01113	K02838	0.469312	map01100	NA	Metabolic pathways	NA
K01113	K02838	0.469312	map01240	NA	Biosynthesis of cofactors	NA
K01113	K02838	0.469312	map02020	NA	Two-component system	NA
K01114	K02907	0.447783	map00562	map03010	Inositol phosphate metabolism	Ribosome
K01114	K02907	0.447783	map00564	map03010	Glycerophospholipid metabolism	Ribosome
K01114	K02907	0.447783	map00565	map03010	Ether lipid metabolism	Ribosome
K01114	K02907	0.447783	map01100	map03010	Metabolic pathways	Ribosome
K01114	K02907	0.447783	map01110	map03010	Biosynthesis of secondary metabolites	Ribosome
K01114	K02907	0.447783	map02024	map03010	Quorum sensing	Ribosome
K01114	K02907	0.447783	map04919	map03010	Thyroid hormone signaling pathway	Ribosome
K01150	K03559	0.387164	NA	NA	NA	NA
K01167	K02907	0.423604	NA	map03010	NA	Ribosome
K01173	K02838	0.457866	map04210	NA	Apoptosis	NA
K01174	K03111	0.484172	NA	map03030	NA	DNA replication
K01174	K03111	0.484172	NA	map03430	NA	Mismatch repair
K01174	K03111	0.484172	NA	map03440	NA	Homologous recombination
K01176	K02838	0.460056	map00500	NA	Starch and sucrose metabolism	NA
K01176	K02838	0.460056	map01100	NA	Metabolic pathways	NA
K01176	K02838	0.460056	map01110	NA	Biosynthesis of secondary metabolites	NA
K01176	K02838	0.460056	map04970	NA	Salivary secretion	NA
K01176	K02838	0.460056	map04972	NA	Pancreatic secretion	NA
K01176	K02838	0.460056	map04973	NA	Carbohydrate digestion and absorption	NA
K01178	K03111	0.420805	map00500	map03030	Starch and sucrose metabolism	DNA replication
K01178	K03111	0.420805	map00500	map03430	Starch and sucrose metabolism	Mismatch repair
K01178	K03111	0.420805	map00500	map03440	Starch and sucrose metabolism	Homologous recombination
K01178	K03111	0.420805	map01100	map03030	Metabolic pathways	DNA replication
K01178	K03111	0.420805	map01100	map03430	Metabolic pathways	Mismatch repair
K01178	K03111	0.420805	map01100	map03440	Metabolic pathways	Homologous recombination
K01179	K02907	0.4662	map00500	map03010	Starch and sucrose metabolism	Ribosome
K01179	K02907	0.4662	map01100	map03010	Metabolic pathways	Ribosome
K01179	K02907	0.4662	map02020	map03010	Two-component system	Ribosome
K01181	K03111	0.458039	NA	map03030	NA	DNA replication
K01181	K03111	0.458039	NA	map03430	NA	Mismatch repair
K01181	K03111	0.458039	NA	map03440	NA	Homologous recombination
K01186	K02907	0.43443	map00511	map03010	Other glycan degradation	Ribosome
K01186	K02907	0.43443	map00600	map03010	Sphingolipid metabolism	Ribosome
K01186	K02907	0.43443	map01100	map03010	Metabolic pathways	Ribosome
K01186	K02907	0.43443	map04142	map03010	Lysosome	Ribosome
K01209	K02907	0.463536	map00520	map03010	Amino sugar and nucleotide sugar metabolism	Ribosome
K01209	K02907	0.463536	map01100	map03010	Metabolic pathways	Ribosome
K01216	K01005	0.334239	NA	map00552	NA	Teichoic acid biosynthesis
K01219	K20830	0.4375	NA	NA	NA	NA
K01233	K02907	0.349657	map00520	map03010	Amino sugar and nucleotide sugar metabolism	Ribosome
K01233	K02907	0.349657	map01100	map03010	Metabolic pathways	Ribosome
K01255	K00059	0.441228	map00480	map00061	Glutathione metabolism	Fatty acid biosynthesis
K01255	K00059	0.441228	map00480	map00333	Glutathione metabolism	Prodigiosin biosynthesis
K01255	K00059	0.441228	map00480	map00780	Glutathione metabolism	Biotin metabolism
K01255	K00059	0.441228	map00480	map01100	Glutathione metabolism	Metabolic pathways
K01255	K00059	0.441228	map00480	map01110	Glutathione metabolism	Biosynthesis of secondary metabolites
K01255	K00059	0.441228	map00480	map01212	Glutathione metabolism	Fatty acid metabolism
K01255	K00059	0.441228	map00480	map01240	Glutathione metabolism	Biosynthesis of cofactors
K01255	K00059	0.441228	map01100	map00061	Metabolic pathways	Fatty acid biosynthesis
K01255	K00059	0.441228	map01100	map00333	Metabolic pathways	Prodigiosin biosynthesis
K01255	K00059	0.441228	map01100	map00780	Metabolic pathways	Biotin metabolism
K01255	K00059	0.441228	map01100	map01100	Metabolic pathways	Metabolic pathways
K01255	K00059	0.441228	map01100	map01110	Metabolic pathways	Biosynthesis of secondary metabolites
K01255	K00059	0.441228	map01100	map01212	Metabolic pathways	Fatty acid metabolism
K01255	K00059	0.441228	map01100	map01240	Metabolic pathways	Biosynthesis of cofactors
K01281	K02907	0.379395	NA	map03010	NA	Ribosome
K01286	K02838	0.477971	NA	NA	NA	NA
K01318	K02907	0.392857	map02024	map03010	Quorum sensing	Ribosome
K01337	K03559	0.391048	NA	NA	NA	NA
K01342	K01005	0.385235	NA	map00552	NA	Teichoic acid biosynthesis
K01387	K02907	0.340557	NA	map03010	NA	Ribosome
K01400	K22136	0.394186	NA	NA	NA	NA
K01406	K02838	0.466321	map01503	NA	Cationic antimicrobial peptide (CAMP) resistance	NA
K01416	K18955	0.463768	NA	NA	NA	NA
K01447	K01462	0.476753	NA	NA	NA	NA
K01467	K03559	0.448197	map01501	NA	beta-Lactam resistance	NA
K01467	K03559	0.448197	map02020	NA	Two-component system	NA
K01727	K01005	0.401274	NA	map00552	NA	Teichoic acid biosynthesis
K01728	K02907	0.419149	map00040	map03010	Pentose and glucuronate interconversions	Ribosome
K01728	K02907	0.419149	map01100	map03010	Metabolic pathways	Ribosome
K01728	K02907	0.419149	map02024	map03010	Quorum sensing	Ribosome
K01771	K02907	0.386494	map00562	map03010	Inositol phosphate metabolism	Ribosome
K01771	K02907	0.386494	map01100	map03010	Metabolic pathways	Ribosome
K01772	K01462	0.466043	map00860	NA	Porphyrin metabolism	NA
K01772	K01462	0.466043	map01100	NA	Metabolic pathways	NA
K01772	K01462	0.466043	map01110	NA	Biosynthesis of secondary metabolites	NA
K01772	K01462	0.466043	map01240	NA	Biosynthesis of cofactors	NA
K02012	K02011	0.636964	map02010	map02010	ABC transporters	ABC transporters
K02040	K02036	0.619739	map02010	map02010	ABC transporters	ABC transporters
K02040	K02036	0.619739	map02020	map02010	Two-component system	ABC transporters
K02040	K02036	0.619739	map05152	map02010	Tuberculosis	ABC transporters
K02190	K02907	0.365275	map00860	map03010	Porphyrin metabolism	Ribosome
K02190	K02907	0.365275	map01100	map03010	Metabolic pathways	Ribosome
K02190	K02907	0.365275	map01240	map03010	Biosynthesis of cofactors	Ribosome
K02230	K02004	0.454515	map00860	NA	Porphyrin metabolism	NA
K02230	K02004	0.454515	map01100	NA	Metabolic pathways	NA
K02230	K02004	0.454515	map01240	NA	Biosynthesis of cofactors	NA
K02253	K02251	0.438017	map02020	map02024	Two-component system	Quorum sensing
K02253	K02251	0.438017	map02024	map02024	Quorum sensing	Quorum sensing
K02302	K03111	0.422378	map00860	map03030	Porphyrin metabolism	DNA replication
K02302	K03111	0.422378	map00860	map03430	Porphyrin metabolism	Mismatch repair
K02302	K03111	0.422378	map00860	map03440	Porphyrin metabolism	Homologous recombination
K02302	K03111	0.422378	map01100	map03030	Metabolic pathways	DNA replication
K02302	K03111	0.422378	map01100	map03430	Metabolic pathways	Mismatch repair
K02302	K03111	0.422378	map01100	map03440	Metabolic pathways	Homologous recombination
K02302	K03111	0.422378	map01110	map03030	Biosynthesis of secondary metabolites	DNA replication
K02302	K03111	0.422378	map01110	map03430	Biosynthesis of secondary metabolites	Mismatch repair
K02302	K03111	0.422378	map01110	map03440	Biosynthesis of secondary metabolites	Homologous recombination
K02302	K03111	0.422378	map01120	map03030	Microbial metabolism in diverse environments	DNA replication
K02302	K03111	0.422378	map01120	map03430	Microbial metabolism in diverse environments	Mismatch repair
K02302	K03111	0.422378	map01120	map03440	Microbial metabolism in diverse environments	Homologous recombination
K02302	K03111	0.422378	map01240	map03030	Biosynthesis of cofactors	DNA replication
K02302	K03111	0.422378	map01240	map03430	Biosynthesis of cofactors	Mismatch repair
K02302	K03111	0.422378	map01240	map03440	Biosynthesis of cofactors	Homologous recombination
K02389	K02388	0.796189	map02040	map02040	Flagellar assembly	Flagellar assembly
K02390	K02388	0.731392	map02040	map02040	Flagellar assembly	Flagellar assembly
K02395	K02392	0.525723	map02040	map02040	Flagellar assembly	Flagellar assembly
K02396	K02388	0.795894	map02040	map02040	Flagellar assembly	Flagellar assembly
K02407	K02422	0.858339	map02040	map02040	Flagellar assembly	Flagellar assembly
K02650	K03559	0.45901	map02020	NA	Two-component system	NA
K02661	K06597	0.591837	map02020	map02020	Two-component system	Two-component system
K02676	K02670	0.458678	NA	NA	NA	NA
K03194	K03559	0.454545	map03070	NA	Bacterial secretion system	NA
K03202	K03559	0.351456	map03070	NA	Bacterial secretion system	NA
K03205	K03671	0.482178	map03070	map04621	Bacterial secretion system	NOD-like receptor signaling pathway
K03205	K03671	0.482178	map03070	map05012	Bacterial secretion system	Parkinson disease
K03205	K03671	0.482178	map03070	map05132	Bacterial secretion system	Salmonella infection
K03205	K03671	0.482178	map03070	map05418	Bacterial secretion system	Fluid shear stress and atherosclerosis
K03221	K03559	0.381601	map03070	NA	Bacterial secretion system	NA
K03221	K03559	0.381601	map05130	NA	Pathogenic Escherichia coli infection	NA
K03221	K03559	0.381601	map05131	NA	Shigellosis	NA
K03221	K03559	0.381601	map05132	NA	Salmonella infection	NA
K03297	K02004	0.473772	NA	NA	NA	NA
K03304	K03671	0.427593	NA	map04621	NA	NOD-like receptor signaling pathway
K03304	K03671	0.427593	NA	map05012	NA	Parkinson disease
K03304	K03671	0.427593	NA	map05132	NA	Salmonella infection
K03304	K03671	0.427593	NA	map05418	NA	Fluid shear stress and atherosclerosis
K03327	K00558	0.449798	NA	map00270	NA	Cysteine and methionine metabolism
K03327	K00558	0.449798	NA	map01100	NA	Metabolic pathways
K03327	K00558	0.449798	NA	map05206	NA	MicroRNAs in cancer
K03333	K02004	0.438573	map00984	NA	Steroid degradation	NA
K03333	K02004	0.438573	map01120	NA	Microbial metabolism in diverse environments	NA
K03403	K03428	0.829736	map00860	map00860	Porphyrin metabolism	Porphyrin metabolism
K03403	K03428	0.829736	map00860	map01100	Porphyrin metabolism	Metabolic pathways
K03403	K03428	0.829736	map00860	map01110	Porphyrin metabolism	Biosynthesis of secondary metabolites
K03403	K03428	0.829736	map01100	map00860	Metabolic pathways	Porphyrin metabolism
K03403	K03428	0.829736	map01100	map01100	Metabolic pathways	Metabolic pathways
K03403	K03428	0.829736	map01100	map01110	Metabolic pathways	Biosynthesis of secondary metabolites
K03403	K03428	0.829736	map01110	map00860	Biosynthesis of secondary metabolites	Porphyrin metabolism
K03403	K03428	0.829736	map01110	map01100	Biosynthesis of secondary metabolites	Metabolic pathways
K03403	K03428	0.829736	map01110	map01110	Biosynthesis of secondary metabolites	Biosynthesis of secondary metabolites
K03404	K02004	0.408894	map00860	NA	Porphyrin metabolism	NA
K03404	K02004	0.408894	map01100	NA	Metabolic pathways	NA
K03404	K02004	0.408894	map01110	NA	Biosynthesis of secondary metabolites	NA
K03405	K01462	0.457858	map00860	NA	Porphyrin metabolism	NA
K03405	K01462	0.457858	map01100	NA	Metabolic pathways	NA
K03405	K01462	0.457858	map01110	NA	Biosynthesis of secondary metabolites	NA
K03446	K03543	0.529857	NA	NA	NA	NA
K03712	K02494	0.33033	NA	NA	NA	NA
K03794	K19411	0.303093	map00860	NA	Porphyrin metabolism	NA
K03794	K19411	0.303093	map01100	NA	Metabolic pathways	NA
K03794	K19411	0.303093	map01110	NA	Biosynthesis of secondary metabolites	NA
K03794	K19411	0.303093	map01240	NA	Biosynthesis of cofactors	NA
K03795	K02004	0.445333	map00860	NA	Porphyrin metabolism	NA
K03795	K02004	0.445333	map01100	NA	Metabolic pathways	NA
K03795	K02004	0.445333	map01240	NA	Biosynthesis of cofactors	NA
K03932	K03111	0.467631	NA	map03030	NA	DNA replication
K03932	K03111	0.467631	NA	map03430	NA	Mismatch repair
K03932	K03111	0.467631	NA	map03440	NA	Homologous recombination
K03933	K24529	0.308797	NA	map00522	NA	Biosynthesis of 12-	14- and 16-membered macrolides
K03933	K24529	0.308797	NA	map01100	NA	Metabolic pathways
K03933	K24529	0.308797	NA	map01110	NA	Biosynthesis of secondary metabolites
K04047	K02838	0.47743	NA	NA	NA	NA
K04057	K04051	0.84375	map03070	NA	Bacterial secretion system	NA
K04058	K04056	0.466443	map03070	map03070	Bacterial secretion system	Bacterial secretion system
K04059	K04053	0.594059	map03070	NA	Bacterial secretion system	NA
K04060	K03559	0.337808	NA	NA	NA	NA
K04342	K18955	0.393939	map00521	NA	Streptomycin biosynthesis	NA
K04342	K18955	0.393939	map01100	NA	Metabolic pathways	NA
K04342	K18955	0.393939	map01110	NA	Biosynthesis of secondary metabolites	NA
K04564	K06400	0.448576	map04013	NA	MAPK signaling pathway - fly	NA
K04564	K06400	0.448576	map04068	NA	FoxO signaling pathway	NA
K04564	K06400	0.448576	map04146	NA	Peroxisome	NA
K04564	K06400	0.448576	map04211	NA	Longevity regulating pathway	NA
K04564	K06400	0.448576	map04212	NA	Longevity regulating pathway - worm	NA
K04564	K06400	0.448576	map04213	NA	Longevity regulating pathway - multiple species	NA
K04564	K06400	0.448576	map05016	NA	Huntington disease	NA
K04564	K06400	0.448576	map05208	NA	Chemical carcinogenesis - reactive oxygen species	NA
K04564	K06400	0.448576	map05417	NA	Lipid and atherosclerosis	NA
K05341	K03671	0.411731	map00500	map04621	Starch and sucrose metabolism	NOD-like receptor signaling pathway
K05341	K03671	0.411731	map00500	map05012	Starch and sucrose metabolism	Parkinson disease
K05341	K03671	0.411731	map00500	map05132	Starch and sucrose metabolism	Salmonella infection
K05341	K03671	0.411731	map00500	map05418	Starch and sucrose metabolism	Fluid shear stress and atherosclerosis
K05341	K03671	0.411731	map01100	map04621	Metabolic pathways	NOD-like receptor signaling pathway
K05341	K03671	0.411731	map01100	map05012	Metabolic pathways	Parkinson disease
K05341	K03671	0.411731	map01100	map05132	Metabolic pathways	Salmonella infection
K05341	K03671	0.411731	map01100	map05418	Metabolic pathways	Fluid shear stress and atherosclerosis
K05366	K02004	0.451238	map00550	NA	Peptidoglycan biosynthesis	NA
K05366	K02004	0.451238	map01100	NA	Metabolic pathways	NA
K05366	K02004	0.451238	map01501	NA	beta-Lactam resistance	NA
K05595	K02838	0.476131	NA	NA	NA	NA
K05793	K02907	0.381875	NA	map03010	NA	Ribosome
K05794	K02838	0.465056	NA	NA	NA	NA
K05972	K02907	0.436125	NA	map03010	NA	Ribosome
K05994	K02907	0.379984	NA	map03010	NA	Ribosome
K06049	K11333	0.823056	NA	map00860	NA	Porphyrin metabolism
K06049	K11333	0.823056	NA	map01110	NA	Biosynthesis of secondary metabolites
K06160	K03559	0.415445	map02010	NA	ABC transporters	NA
K06328	K06386	0.506667	NA	NA	NA	NA
K07004	K03671	0.458165	NA	map04621	NA	NOD-like receptor signaling pathway
K07004	K03671	0.458165	NA	map05012	NA	Parkinson disease
K07004	K03671	0.458165	NA	map05132	NA	Salmonella infection
K07004	K03671	0.458165	NA	map05418	NA	Fluid shear stress and atherosclerosis
K07116	K03671	0.439356	NA	map04621	NA	NOD-like receptor signaling pathway
K07116	K03671	0.439356	NA	map05012	NA	Parkinson disease
K07116	K03671	0.439356	NA	map05132	NA	Salmonella infection
K07116	K03671	0.439356	NA	map05418	NA	Fluid shear stress and atherosclerosis
K07126	K03111	0.478558	NA	map03030	NA	DNA replication
K07126	K03111	0.478558	NA	map03430	NA	Mismatch repair
K07126	K03111	0.478558	NA	map03440	NA	Homologous recombination
K07156	K02004	0.453308	NA	NA	NA	NA
K07229	K02004	0.456025	NA	NA	NA	NA
K07233	K03559	0.462058	NA	NA	NA	NA
K07245	K02907	0.434605	NA	map03010	NA	Ribosome
K07259	K01462	0.451226	map00550	NA	Peptidoglycan biosynthesis	NA
K07259	K01462	0.451226	map01100	NA	Metabolic pathways	NA
K07273	K03671	0.452243	NA	map04621	NA	NOD-like receptor signaling pathway
K07273	K03671	0.452243	NA	map05012	NA	Parkinson disease
K07273	K03671	0.452243	NA	map05132	NA	Salmonella infection
K07273	K03671	0.452243	NA	map05418	NA	Fluid shear stress and atherosclerosis
K07325	K07331	0.681818	NA	NA	NA	NA
K07345	K07347	0.692632	map05131	map05133	Shigellosis	Pertussis
K07345	K07347	0.692632	map05133	map05133	Pertussis	Pertussis
K07391	K07460	0.509411	NA	NA	NA	NA
K07405	K03111	0.266272	map00500	map03030	Starch and sucrose metabolism	DNA replication
K07405	K03111	0.266272	map00500	map03430	Starch and sucrose metabolism	Mismatch repair
K07405	K03111	0.266272	map00500	map03440	Starch and sucrose metabolism	Homologous recombination
K07405	K03111	0.266272	map01100	map03030	Metabolic pathways	DNA replication
K07405	K03111	0.266272	map01100	map03430	Metabolic pathways	Mismatch repair
K07405	K03111	0.266272	map01100	map03440	Metabolic pathways	Homologous recombination
K07405	K03111	0.266272	map01110	map03030	Biosynthesis of secondary metabolites	DNA replication
K07405	K03111	0.266272	map01110	map03430	Biosynthesis of secondary metabolites	Mismatch repair
K07405	K03111	0.266272	map01110	map03440	Biosynthesis of secondary metabolites	Homologous recombination
K07407	K02907	0.471785	map00052	map03010	Galactose metabolism	Ribosome
K07407	K02907	0.471785	map00561	map03010	Glycerolipid metabolism	Ribosome
K07407	K02907	0.471785	map00600	map03010	Sphingolipid metabolism	Ribosome
K07407	K02907	0.471785	map00603	map03010	Glycosphingolipid biosynthesis - globo and isoglobo series	Ribosome
K07407	K02907	0.471785	map01100	map03010	Metabolic pathways	Ribosome
K07552	K03111	0.46611	NA	map03030	NA	DNA replication
K07552	K03111	0.46611	NA	map03430	NA	Mismatch repair
K07552	K03111	0.46611	NA	map03440	NA	Homologous recombination
K07576	K01462	0.481411	NA	NA	NA	NA
K07665	K07644	0.633333	map02020	map02020	Two-component system	Two-component system
K07677	K03600	0.385455	map02020	NA	Two-component system	NA
K07677	K03600	0.385455	map02026	NA	Biofilm formation - Escherichia coli	NA
K07781	K09476	0.414286	map02020	map01501	Two-component system	beta-Lactam resistance
K07781	K09476	0.414286	map02020	map02020	Two-component system	Two-component system
K07781	K09476	0.414286	map02024	map01501	Quorum sensing	beta-Lactam resistance
K07781	K09476	0.414286	map02024	map02020	Quorum sensing	Two-component system
K07781	K09476	0.414286	map02026	map01501	Biofilm formation - Escherichia coli	beta-Lactam resistance
K07781	K09476	0.414286	map02026	map02020	Biofilm formation - Escherichia coli	Two-component system
K07782	K03559	0.351548	map02020	NA	Two-component system	NA
K07782	K03559	0.351548	map02024	NA	Quorum sensing	NA
K07782	K03559	0.351548	map02026	NA	Biofilm formation - Escherichia coli	NA
K07785	K03559	0.29589	map02020	NA	Two-component system	NA
K07803	K03559	0.275316	map02020	NA	Two-component system	NA
K08095	K18955	0.453782	NA	NA	NA	NA
K08151	K01462	0.460071	NA	NA	NA	NA
K08152	K01005	0.419298	NA	map00552	NA	Teichoic acid biosynthesis
K08153	K01005	0.377907	NA	map00552	NA	Teichoic acid biosynthesis
K08161	K02907	0.381698	NA	map03010	NA	Ribosome
K08162	K02907	0.394865	NA	map03010	NA	Ribosome
K08163	K09904	0.444444	NA	NA	NA	NA
K08166	K03671	0.432175	NA	map04621	NA	NOD-like receptor signaling pathway
K08166	K03671	0.432175	NA	map05012	NA	Parkinson disease
K08166	K03671	0.432175	NA	map05132	NA	Salmonella infection
K08166	K03671	0.432175	NA	map05418	NA	Fluid shear stress and atherosclerosis
K08167	K02004	0.447226	NA	NA	NA	NA
K08169	K03559	0.432188	NA	NA	NA	NA
K08170	K02907	0.32703	NA	map03010	NA	Ribosome
K08218	K03559	0.455872	map01501	NA	beta-Lactam resistance	NA
K08221	K01005	0.44071	NA	map00552	NA	Teichoic acid biosynthesis
K08223	K03111	0.464879	NA	map03030	NA	DNA replication
K08223	K03111	0.464879	NA	map03430	NA	Mismatch repair
K08223	K03111	0.464879	NA	map03440	NA	Homologous recombination
K08225	K02838	0.466947	NA	NA	NA	NA
K08365	K03671	0.458723	NA	map04621	NA	NOD-like receptor signaling pathway
K08365	K03671	0.458723	NA	map05012	NA	Parkinson disease
K08365	K03671	0.458723	NA	map05132	NA	Salmonella infection
K08365	K03671	0.458723	NA	map05418	NA	Fluid shear stress and atherosclerosis
K08599	K04052	0.297297	map05135	NA	Yersinia infection	NA
K08604	K03600	0.368304	map05110	NA	Vibrio cholerae infection	NA
K08604	K03600	0.368304	map05111	NA	Biofilm formation - Vibrio cholerae	NA
K08640	K03111	0.452458	NA	map03030	NA	DNA replication
K08640	K03111	0.452458	NA	map03430	NA	Mismatch repair
K08640	K03111	0.452458	NA	map03440	NA	Homologous recombination
K08642	K02907	0.278571	map02024	map03010	Quorum sensing	Ribosome
K08651	K03111	0.384784	NA	map03030	NA	DNA replication
K08651	K03111	0.384784	NA	map03430	NA	Mismatch repair
K08651	K03111	0.384784	NA	map03440	NA	Homologous recombination
K08777	K06314	0.404494	map02024	NA	Quorum sensing	NA
K09121	K06898	0.742988	NA	NA	NA	NA
K09607	K02907	0.421918	NA	map03010	NA	Ribosome
K09771	K02004	0.468142	NA	NA	NA	NA
K09777	K06334	0.375533	NA	NA	NA	NA
K10910	K03559	0.27439	map02020	NA	Two-component system	NA
K10910	K03559	0.27439	map02024	NA	Quorum sensing	NA
K10910	K03559	0.27439	map05111	NA	Biofilm formation - Vibrio cholerae	NA
K10930	K10933	0.857143	map05110	map05110	Vibrio cholerae infection	Vibrio cholerae infection
K10930	K10933	0.857143	map05110	map05111	Vibrio cholerae infection	Biofilm formation - Vibrio cholerae
K10930	K10933	0.857143	map05111	map05110	Biofilm formation - Vibrio cholerae	Vibrio cholerae infection
K10930	K10933	0.857143	map05111	map05111	Biofilm formation - Vibrio cholerae	Biofilm formation - Vibrio cholerae
K10948	K09895	0.261364	map05110	NA	Vibrio cholerae infection	NA
K11014	K03671	0.275382	map05132	map04621	Salmonella infection	NOD-like receptor signaling pathway
K11014	K03671	0.275382	map05132	map05012	Salmonella infection	Parkinson disease
K11014	K03671	0.275382	map05132	map05132	Salmonella infection	Salmonella infection
K11014	K03671	0.275382	map05132	map05418	Salmonella infection	Fluid shear stress and atherosclerosis
K11018	K03559	0.326034	NA	NA	NA	NA
K11035	K11037	0.928571	map02024	map02024	Quorum sensing	Quorum sensing
K11073	K11075	0.78853	map02010	map02010	ABC transporters	ABC transporters
K11216	K10555	0.533835	map02024	map02010	Quorum sensing	ABC transporters
K11216	K10555	0.533835	map02024	map02024	Quorum sensing	Quorum sensing
K11741	K02838	0.474302	NA	NA	NA	NA
K11811	K03559	0.47508	NA	NA	NA	NA
K11894	K03559	0.451569	NA	NA	NA	NA
K11899	K03559	0.350913	NA	NA	NA	NA
K11909	K03559	0.417707	NA	NA	NA	NA
K11911	K07070	0.421053	NA	NA	NA	NA
K11913	K03559	0.409714	map02025	NA	Biofilm formation - Pseudomonas aeruginosa	NA
K11913	K03559	0.409714	map03070	NA	Bacterial secretion system	NA
K11918	K03559	0.368421	NA	NA	NA	NA
K11919	K21825	0.328283	NA	NA	NA	NA
K12148	K24087	0.449541	NA	NA	NA	NA
K12151	K08349	0.402985	NA	map02020	NA	Two-component system
K12342	K02560	0.314286	map03070	map00540	Bacterial secretion system	Lipopolysaccharide biosynthesis
K12342	K02560	0.314286	map03070	map01100	Bacterial secretion system	Metabolic pathways
K12415	K12293	0.422535	map02020	map02020	Two-component system	Two-component system
K12415	K12293	0.422535	map02020	map02024	Two-component system	Quorum sensing
K12415	K12293	0.422535	map02024	map02020	Quorum sensing	Two-component system
K12415	K12293	0.422535	map02024	map02024	Quorum sensing	Quorum sensing
K12538	K02494	0.401186	NA	NA	NA	NA
K12542	K12541	0.777535	NA	map02010	NA	ABC transporters
K12543	K12541	0.551308	NA	map02010	NA	ABC transporters
K12545	K16152	0.557377	NA	NA	NA	NA
K12549	K21711	0.404624	NA	NA	NA	NA
K12684	K02682	0.379747	NA	NA	NA	NA
K12686	K03559	0.451974	NA	NA	NA	NA
K13276	K03346	0.449339	NA	NA	NA	NA
K13277	K03048	0.409836	NA	map03020	NA	RNA polymerase
K13580	K20330	0.317181	NA	map02024	NA	Quorum sensing
K13650	K09911	0.258621	NA	NA	NA	NA
K13651	K13655	0.481629	NA	NA	NA	NA
K13654	K03559	0.374787	NA	NA	NA	NA
K13735	K03559	0.305011	map05100	NA	Bacterial invasion of epithelial cells	NA
K13735	K03559	0.305011	map05135	NA	Yersinia infection	NA
K14645	K02838	0.461491	map02024	NA	Quorum sensing	NA
K14647	K01005	0.380697	NA	map00552	NA	Teichoic acid biosynthesis
K14978	K15346	0.633333	map02020	NA	Two-component system	NA
K15125	K07326	0.660167	map05133	map05133	Pertussis	Pertussis
K15368	K15345	0.573171	NA	NA	NA	NA
K15547	K15549	0.86901	NA	NA	NA	NA
K15721	K05373	0.358804	NA	NA	NA	NA
K15850	K13062	0.7	map02020	map00270	Two-component system	Cysteine and methionine metabolism
K15850	K13062	0.7	map02020	map01100	Two-component system	Metabolic pathways
K15850	K13062	0.7	map02020	map02024	Two-component system	Quorum sensing
K15850	K13062	0.7	map02024	map00270	Quorum sensing	Cysteine and methionine metabolism
K15850	K13062	0.7	map02024	map01100	Quorum sensing	Metabolic pathways
K15850	K13062	0.7	map02024	map02024	Quorum sensing	Quorum sensing
K15924	K02907	0.376006	NA	map03010	NA	Ribosome
K15973	K02907	0.444801	NA	map03010	NA	Ribosome
K16088	K03559	0.460662	NA	NA	NA	NA
K16089	K03559	0.458454	NA	NA	NA	NA
K16090	K07336	0.47967	NA	NA	NA	NA
K16301	K07224	0.767787	NA	NA	NA	NA
K16566	K02838	0.477434	map00543	NA	Exopolysaccharide biosynthesis	NA
K16567	K02907	0.440964	NA	map03010	NA	Ribosome
K16568	K02004	0.486121	map00543	NA	Exopolysaccharide biosynthesis	NA
K16638	K09916	0.35461	NA	NA	NA	NA
K16696	K08308	0.282609	NA	NA	NA	NA
K17382	K03559	0.418776	NA	NA	NA	NA
K17734	K02907	0.423157	NA	map03010	NA	Ribosome
K17836	K02004	0.479027	map00311	NA	Penicillin and cephalosporin biosynthesis	NA
K17836	K02004	0.479027	map01110	NA	Biosynthesis of secondary metabolites	NA
K17836	K02004	0.479027	map01501	NA	beta-Lactam resistance	NA
K17837	K03671	0.432408	map01501	map04621	beta-Lactam resistance	NOD-like receptor signaling pathway
K17837	K03671	0.432408	map01501	map05012	beta-Lactam resistance	Parkinson disease
K17837	K03671	0.432408	map01501	map05132	beta-Lactam resistance	Salmonella infection
K17837	K03671	0.432408	map01501	map05418	beta-Lactam resistance	Fluid shear stress and atherosclerosis
K17838	K03559	0.392055	map01501	NA	beta-Lactam resistance	NA
K17850	K03559	0.433996	map01501	NA	beta-Lactam resistance	NA
K18098	K03559	0.370607	map02024	NA	Quorum sensing	NA
K18099	K22345	0.298246	map02024	map00030	Quorum sensing	Pentose phosphate pathway
K18099	K22345	0.298246	map02024	map01100	Quorum sensing	Metabolic pathways
K18099	K22345	0.298246	map02025	map00030	Biofilm formation - Pseudomonas aeruginosa	Pentose phosphate pathway
K18099	K22345	0.298246	map02025	map01100	Biofilm formation - Pseudomonas aeruginosa	Metabolic pathways
K18136	K03559	0.361496	map01501	NA	beta-Lactam resistance	NA
K18195	K02907	0.314149	NA	map03010	NA	Ribosome
K18214	K01005	0.39374	NA	map00552	NA	Teichoic acid biosynthesis
K18215	K18955	0.419847	NA	NA	NA	NA
K18218	K02907	0.426387	NA	map03010	NA	Ribosome
K18220	K02907	0.427394	NA	map03010	NA	Ribosome
K18221	K04516	0.3125	map00253	map00400	Tetracycline biosynthesis	Phenylalanine	tyrosine and tryptophan biosynthesis
K18221	K04516	0.3125	map00253	map01100	Tetracycline biosynthesis	Metabolic pathways
K18221	K04516	0.3125	map00253	map01110	Tetracycline biosynthesis	Biosynthesis of secondary metabolites
K18221	K04516	0.3125	map00253	map01230	Tetracycline biosynthesis	Biosynthesis of amino acids
K18221	K04516	0.3125	map01110	map00400	Biosynthesis of secondary metabolites	Phenylalanine	tyrosine and tryptophan biosynthesis
K18221	K04516	0.3125	map01110	map01100	Biosynthesis of secondary metabolites	Metabolic pathways
K18221	K04516	0.3125	map01110	map01110	Biosynthesis of secondary metabolites	Biosynthesis of secondary metabolites
K18221	K04516	0.3125	map01110	map01230	Biosynthesis of secondary metabolites	Biosynthesis of amino acids
K18304	K13060	0.358382	map02024	map00270	Quorum sensing	Cysteine and methionine metabolism
K18304	K13060	0.358382	map02024	map01100	Quorum sensing	Metabolic pathways
K18304	K13060	0.358382	map02024	map02024	Quorum sensing	Quorum sensing
K18304	K13060	0.358382	map02024	map02025	Quorum sensing	Biofilm formation - Pseudomonas aeruginosa
K18304	K13060	0.358382	map02025	map00270	Biofilm formation - Pseudomonas aeruginosa	Cysteine and methionine metabolism
K18304	K13060	0.358382	map02025	map01100	Biofilm formation - Pseudomonas aeruginosa	Metabolic pathways
K18304	K13060	0.358382	map02025	map02024	Biofilm formation - Pseudomonas aeruginosa	Quorum sensing
K18304	K13060	0.358382	map02025	map02025	Biofilm formation - Pseudomonas aeruginosa	Biofilm formation - Pseudomonas aeruginosa
K18325	K03804	0.306667	NA	NA	NA	NA
K18326	K07287	0.393939	map02020	NA	Two-component system	NA
K18346	K02004	0.43472	map01502	NA	Vancomycin resistance	NA
K18346	K02004	0.43472	map02020	NA	Two-component system	NA
K18353	K01462	0.453871	map01502	NA	Vancomycin resistance	NA
K18353	K01462	0.453871	map02020	NA	Two-component system	NA
K18376	K03559	0.291785	NA	NA	NA	NA
K18433	K09987	0.272727	NA	NA	NA	NA
K18434	K09987	0.439716	NA	NA	NA	NA
K18481	K13570	0.4098	NA	NA	NA	NA
K18546	K03890	0.375566	NA	map00190	NA	Oxidative phosphorylation
K18546	K03890	0.375566	NA	map01100	NA	Metabolic pathways
K18552	K03559	0.377704	NA	NA	NA	NA
K18553	K24017	0.431214	NA	map00340	NA	Histidine metabolism
K18553	K24017	0.431214	NA	map00400	NA	Phenylalanine	tyrosine and tryptophan biosynthesis
K18553	K24017	0.431214	NA	map01100	NA	Metabolic pathways
K18553	K24017	0.431214	NA	map01110	NA	Biosynthesis of secondary metabolites
K18553	K24017	0.431214	NA	map01230	NA	Biosynthesis of amino acids
K18555	K02004	0.458763	NA	NA	NA	NA
K18591	K03346	0.333333	map00670	NA	One carbon pool by folate	NA
K18591	K03346	0.333333	map00790	NA	Folate biosynthesis	NA
K18591	K03346	0.333333	map01100	NA	Metabolic pathways	NA
K18650	K02907	0.26372	NA	map03010	NA	Ribosome
K18851	K13570	0.40884	map00561	NA	Glycerolipid metabolism	NA
K18851	K13570	0.40884	map00572	NA	Arabinogalactan biosynthesis - Mycobacterium	NA
K18851	K13570	0.40884	map01100	NA	Metabolic pathways	NA
K18926	K02004	0.426727	NA	NA	NA	NA
K18936	K07094	0.398649	NA	map00564	NA	Glycerophospholipid metabolism
K18936	K07094	0.398649	NA	map01110	NA	Biosynthesis of secondary metabolites
K18975	K18974	0.652542	NA	map00790	NA	Folate biosynthesis
K18975	K18974	0.652542	NA	map01100	NA	Metabolic pathways
K19057	K19059	0.600746	NA	NA	NA	NA
K19224	K01005	0.326711	NA	map00552	NA	Teichoic acid biosynthesis
K19231	K03559	0.449655	NA	NA	NA	NA
K19334	K03671	0.423405	NA	map04621	NA	NOD-like receptor signaling pathway
K19334	K03671	0.423405	NA	map05012	NA	Parkinson disease
K19334	K03671	0.423405	NA	map05132	NA	Salmonella infection
K19334	K03671	0.423405	NA	map05418	NA	Fluid shear stress and atherosclerosis
K19336	K19335	0.53271	NA	NA	NA	NA
K19449	K06372	0.508621	NA	NA	NA	NA
K19578	K03346	0.446328	NA	NA	NA	NA
K19666	K13061	0.368876	map02020	map00270	Two-component system	Cysteine and methionine metabolism
K19666	K13061	0.368876	map02020	map01100	Two-component system	Metabolic pathways
K19666	K13061	0.368876	map02020	map02020	Two-component system	Two-component system
K19666	K13061	0.368876	map02020	map02024	Two-component system	Quorum sensing
K19666	K13061	0.368876	map02020	map02025	Two-component system	Biofilm formation - Pseudomonas aeruginosa
K19666	K13061	0.368876	map02024	map00270	Quorum sensing	Cysteine and methionine metabolism
K19666	K13061	0.368876	map02024	map01100	Quorum sensing	Metabolic pathways
K19666	K13061	0.368876	map02024	map02020	Quorum sensing	Two-component system
K19666	K13061	0.368876	map02024	map02024	Quorum sensing	Quorum sensing
K19666	K13061	0.368876	map02024	map02025	Quorum sensing	Biofilm formation - Pseudomonas aeruginosa
K19701	K02004	0.448964	NA	NA	NA	NA
K19702	K01005	0.382786	NA	map00552	NA	Teichoic acid biosynthesis
K19731	K14981	0.390826	map02024	map02020	Quorum sensing	Two-component system
K19734	K22956	0.561151	map02024	map00270	Quorum sensing	Cysteine and methionine metabolism
K19734	K22956	0.561151	map02024	map01100	Quorum sensing	Metabolic pathways
K19734	K22956	0.561151	map02024	map02024	Quorum sensing	Quorum sensing
K19736	K02907	0.416173	NA	map03010	NA	Ribosome
K20252	K20248	0.555556	map02024	map00270	Quorum sensing	Cysteine and methionine metabolism
K20252	K20248	0.555556	map02024	map01100	Quorum sensing	Metabolic pathways
K20252	K20248	0.555556	map02024	map02024	Quorum sensing	Quorum sensing
K20267	K03559	0.397183	map02024	NA	Quorum sensing	NA
K20334	K22957	0.409091	map02024	map00270	Quorum sensing	Cysteine and methionine metabolism
K20334	K22957	0.409091	map02024	map01100	Quorum sensing	Metabolic pathways
K20334	K22957	0.409091	map02024	map02024	Quorum sensing	Quorum sensing
K20480	K09787	0.419263	map02024	NA	Quorum sensing	NA
K20542	K20541	0.459255	NA	NA	NA	NA
K20555	K20272	0.568	map02024	map02024	Quorum sensing	Quorum sensing
K20811	K01274	0.355932	map00500	NA	Starch and sucrose metabolism	NA
K20811	K01274	0.355932	map01100	NA	Metabolic pathways	NA
K20918	K09895	0.309417	map05111	NA	Biofilm formation - Vibrio cholerae	NA
K21252	K03559	0.316288	NA	NA	NA	NA
K21429	K02494	0.34903	NA	NA	NA	NA
K21449	K02907	0.46809	NA	map03010	NA	Ribosome
K21453	K09787	0.411379	NA	NA	NA	NA
K21471	K02004	0.434404	NA	NA	NA	NA
K21472	K03111	0.472074	NA	map03030	NA	DNA replication
K21472	K03111	0.472074	NA	map03430	NA	Mismatch repair
K21472	K03111	0.472074	NA	map03440	NA	Homologous recombination
K21478	K02907	0.349268	NA	map03010	NA	Ribosome
K21687	K18955	0.477974	NA	NA	NA	NA
K21712	K07070	0.404639	map05110	NA	Vibrio cholerae infection	NA
K21741	K02907	0.429228	NA	map03010	NA	Ribosome
K21744	K02004	0.463816	NA	NA	NA	NA
K21961	K02004	0.391691	NA	NA	NA	NA
K21967	K21968	0.913043	NA	NA	NA	NA
K21976	K21974	0.701754	NA	NA	NA	NA
K22253	K09916	0.271739	NA	NA	NA	NA
K22268	K01005	0.300275	map00520	map00552	Amino sugar and nucleotide sugar metabolism	Teichoic acid biosynthesis
K22268	K01005	0.300275	map01100	map00552	Metabolic pathways	Teichoic acid biosynthesis
K22278	K19784	0.391028	NA	NA	NA	NA
K22934	K02004	0.452326	map00500	NA	Starch and sucrose metabolism	NA
K22934	K02004	0.452326	map01100	NA	Metabolic pathways	NA
K22934	K02004	0.452326	map01110	NA	Biosynthesis of secondary metabolites	NA
K23476	K04049	0.861111	map05135	NA	Yersinia infection	NA
K23775	K02004	0.476055	NA	NA	NA	NA
K23778	K02004	0.424374	NA	NA	NA	NA
K23989	K09787	0.412568	map00511	NA	Other glycan degradation	NA
K23989	K09787	0.412568	map01110	NA	Biosynthesis of secondary metabolites	NA
K24078	K24073	0.825911	NA	NA	NA	NA
K24648	K06311	0.41769	NA	NA	NA	NA
K24951	K02907	0.270958	NA	map03010	NA	Ribosome
K25086	K25087	0.79922	NA	NA	NA	NA
K25227	K02907	0.450102	NA	map03010	NA	Ribosome
K25287	K24017	0.427861	map02010	map00340	ABC transporters	Histidine metabolism
K25287	K24017	0.427861	map02010	map00400	ABC transporters	Phenylalanine	tyrosine and tryptophan biosynthesis
K25287	K24017	0.427861	map02010	map01100	ABC transporters	Metabolic pathways
K25287	K24017	0.427861	map02010	map01110	ABC transporters	Biosynthesis of secondary metabolites
K25287	K24017	0.427861	map02010	map01230	ABC transporters	Biosynthesis of amino acids
K25706	K01153	0.477729	NA	NA	NA	NA
K25873	K20249	0.595238	map02024	map00270	Quorum sensing	Cysteine and methionine metabolism
K25873	K20249	0.595238	map02024	map01100	Quorum sensing	Metabolic pathways
K25873	K20249	0.595238	map02024	map02024	Quorum sensing	Quorum sensing
K25883	K13592	0.343949	NA	map04112	NA	Cell cycle - Caulobacter
K25885	K22955	0.446991	NA	map00270	NA	Cysteine and methionine metabolism
K25885	K22955	0.446991	NA	map01100	NA	Metabolic pathways
K25885	K22955	0.446991	NA	map02024	NA	Quorum sensing
K25913	K13772	0.327869	map00543	NA	Exopolysaccharide biosynthesis	NA
